# Spatially heterogeneous selection and inter-varietal differentiation maintain population structure and local adaptation in a widespread conifer

**DOI:** 10.1101/2024.04.03.587947

**Authors:** Pablo Peláez, Gustavo P. Lorenzana, Kailey Baesen, Jose Ruben Montes, Amanda R. De La Torre

## Abstract

Douglas-fir (*Pseudotsuga menziesii*) plays a critical role in the ecology and economy of Western North America. This conifer species comprises two distinct varieties: the coastal variety (var. *menziesii*) along the Pacific coast, and the interior variety (var. *glauca*) spanning the Rocky Mountains into Mexico, with instances of inter-varietal hybridization in Washington and British Columbia. Recent investigations have focused on assessing environmental pressures shaping Douglas-fir’s genomic variation for a better understanding of its evolutionary and adaptive responses. Here, we characterize range-wide population structure, estimate inter-varietal hybridization levels, identify candidate loci for climate adaptation, and forecast shifts in species and variety distribution under future climates.

Using a custom SNP-array, we genotyped 540 trees revealing four distinct clusters with asymmetric admixture patterns in the hybridization zone. Higher genetic diversity observed in coastal and hybrid populations contrasts with lower diversity in inland populations of the southern Rockies and Mexico, exhibiting a significant isolation by distance pattern, with less marked but still significant isolation by environment. For both varieties, we identified candidate loci associated with local adaptation, with hundreds of genes linked to processes such as stimulus response, reactions to chemical compounds, and metabolic functions. Ecological niche modeling showed contrasting potential distribution shifts among varieties in the coming decades.

Overall, our findings provide crucial insights into the population structure and adaptive potential of Douglas-fir, with the coastal variety being the most likely to preserve its evolutionary path throughout the present century, which carry implications for the conservation and management of this species across their range.
