## Supplemental file 1 for "Spatially heterogeneous selection and inter-varietal differentiation maintain population structure and local adaptation in a widespread conifer"

### Sheet: Sheet1
Additional file 1. Environmental variables used for SNP-climate associations
Variable ID	Variable description
MAT	mean annual temperature (°C),
MWMT	mean warmest month temperature (°C),
MCMT	mean coldest month temperature (°C),
TD	temperature difference between MWMT and MCMT, or continentality (°C),
MAP	mean annual precipitation (mm),
MSP	May to September precipitation (mm),
AHM	annual heat-moisture index (MAT+10)/(MAP/1000))
SHM	summer heat-moisture index ((MWMT)/(MSP/1000))
DD_0 (DD<0)	degree-days below 0°C, chilling degree-days
DD5 (DD>5)	degree-days above 5°C, growing degree-days
DD_18 (DD<18)	degree-days below 18°C, heating degree-days
DD18 (DD>18)	degree-days above 18°C, cooling degree-days
NFFD	the number of frost-free days
FFP	frost-free period
bFFP	the day of the year on which FFP begins
eFFP	the day of the year on which FFP ends
PAS	precipitation as snow (mm). For individual years, it covers the period between August in the previous year and July in the current year.
EMT	extreme minimum temperature over 30 years
EXT	extreme maximum temperature over 30 years
Eref	Hargreaves reference evaporation (mm)
CMD	Hargreaves climatic moisture deficit (mm)
MAR	mean annual solar radiation (MJ m‐2 d‐1)
RH	mean annual relative humidity (%)
CMI	Hogg’s climate moisture index (mm)
DD1040 (10<DD<40)	degree-days above 10°C and below 40°C
