## Supplemental file 2 for "Spatially heterogeneous selection and inter-varietal differentiation maintain population structure and local adaptation in a widespread conifer"

### Sheet: Sheet1
Additional file 2. Summary of sample collection
Individual ID	Population ID	Latitude	Longitude	Classification	Tissue
202628860011_R01C01	COSO	42.32	-123.59	Coastal	Gametophyte
202628860011_R01C02	COSO	42.75	-123.13	Coastal	Gametophyte
202628860011_R02C01	COSO	42.13	-123.65	Coastal	Gametophyte
202628860011_R02C02	CONO	45.48	-123.28	Coastal	Gametophyte
202628860011_R03C01	COSO	42.07	-123.59	Coastal	Gametophyte
202628860011_R03C02	COSO	42.15	-123.23	Coastal	Gametophyte
202628860011_R04C01	COSO	42.29	-123.06	Coastal	Gametophyte
202628860011_R04C02	CONO	45.5	-123.78	Coastal	Gametophyte
202628860011_R05C01	COSO	42.23	-123.37	Coastal	Gametophyte
202628860011_R05C02	CONO	45.83	-123.08	Coastal	Gametophyte
202628860011_R06C01	COSO	42.26	-123.47	Coastal	Gametophyte
202628860011_R06C02	COSO	43.61	-123.38	Coastal	Gametophyte
202628860011_R07C01	COSO	42.9	-123.61	Coastal	Gametophyte
202628860011_R07C02	CONO	45.87	-123.06	Coastal	Gametophyte
202628860011_R08C01	COSO	42.15	-123	Coastal	Gametophyte
202628860011_R08C02	COSO	42.84	-123.56	Coastal	Gametophyte
202628860011_R09C01	COSO	42.62	-123.78	Coastal	Gametophyte
202628860011_R09C02	CONO	45.3	-123.45	Coastal	Gametophyte
202628860011_R10C01	CONO	44.8	-123.64	Coastal	Gametophyte
202628860011_R10C02	COSO	42.84	-123.46	Coastal	Gametophyte
202628860011_R11C01	COSO	43.02	-123.48	Coastal	Gametophyte
202628860011_R11C02	COSO	43.02	-123.48	Coastal	Gametophyte
202628860011_R12C01	CONO	44.98	-123.43	Coastal	Gametophyte
202628860011_R12C02	COSO	42.84	-123.46	Coastal	Gametophyte
202628860013_R01C01	COSO	42.62	-123.2	Coastal	Gametophyte
202628860013_R04C02	COSO	43.87	-123.18	Coastal	Gametophyte
202628860013_R05C02	COSO	43.32	-124.07	Coastal	Gametophyte
202628860013_R07C02	CONO	44.84	-123.6	Coastal	Gametophyte
202628860013_R08C01	CONO	45.24	-123.43	Coastal	Gametophyte
202628860013_R08C02	COSO	42.68	-123.65	Coastal	Gametophyte
202628860013_R09C01	COSO	42.35	-123.52	Coastal	Gametophyte
202628860013_R09C02	CONO	44.88	-123.46	Coastal	Gametophyte
202628860013_R10C01	CONO	45.65	-122.91	Coastal	Gametophyte
202628860013_R10C02	CONO	44.24	-123.44	Coastal	Gametophyte
202628860013_R11C01	COSO	42.66	-123.45	Coastal	Gametophyte
202628860013_R11C02	COSO	42.69	-123.82	Coastal	Gametophyte
202628860013_R12C01	COSO	43.61	-123.5	Coastal	Gametophyte
202628860013_R12C02	CONO	44.1	-123.52	Coastal	Gametophyte
202628860017_R01C01	COSO	42.74	-123.85	Coastal	Gametophyte
202628860017_R01C02	COSO	43.56	-123.78	Coastal	Gametophyte
202628860017_R02C01	CONO	44.12	-123.75	Coastal	Gametophyte
202628860017_R02C02	COSO	42.5	-122.58	Coastal	Gametophyte
202628860017_R03C01	COSO	42.77	-123.77	Coastal	Gametophyte
202628860017_R03C02	COSO	43.46	-122.89	Coastal	Gametophyte
202628860017_R05C02	COSO	43.69	-123.6	Coastal	Gametophyte
202628860017_R10C02	CSO	42.15	-122.49	Coastal	Gametophyte
202628860017_R11C02	COSO	43.11	-123.07	Coastal	Gametophyte
202628860017_R12C01	CONO	44.02	-123.62	Coastal	Gametophyte
202628860017_R12C02	COSO	42.43	-122.53	Coastal	Gametophyte
202628860018_R01C01	CSO	42.11	-122.4	Coastal	Gametophyte
202628860018_R01C02	COSO	43.15	-123.13	Coastal	Gametophyte
202628860018_R02C01	COSO	43.28	-123	Coastal	Gametophyte
202628860018_R02C02	CNO	44.74	-122.46	Coastal	Gametophyte
202628860018_R03C01	COSO	43.21	-122.94	Coastal	Gametophyte
202628860018_R03C02	COSO	42.92	-123.19	Coastal	Gametophyte
202628860018_R04C01	COSO	43.39	-122.75	Coastal	Gametophyte
202628860018_R04C02	COSO	43.35	-122.91	Coastal	Gametophyte
202628860018_R05C01	COSO	42.98	-122.95	Coastal	Gametophyte
202628860018_R05C02	COSO	43.22	-123.01	Coastal	Gametophyte
202628860018_R06C01	COSO	43.38	-123.21	Coastal	Gametophyte
202628860018_R06C02	CNO	45.12	-122.33	Coastal	Gametophyte
202628860018_R07C01	COSO	43.04	-123	Coastal	Gametophyte
202628860018_R08C01	COSO	43.36	-123.23	Coastal	Gametophyte
202628860018_R08C02	COSO	43.8	-122.88	Coastal	Gametophyte
202628860018_R09C01	COSO	43.38	-123.21	Coastal	Gametophyte
202628860018_R09C02	CSO	45.21	-122.45	Coastal	Gametophyte
202628860018_R10C01	COSO	43.2	-123.13	Coastal	Gametophyte
202628860018_R10C02	COSO	44.51	-122.69	Coastal	Gametophyte
202628860018_R11C01	COSO	43.29	-122.96	Coastal	Gametophyte
202628860018_R11C02	CNO	45.32	-122.15	Coastal	Gametophyte
202628860018_R12C01	COSO	43.49	-123.07	Coastal	Gametophyte
202628860018_R12C02	COSO	44.3	-122.64	Coastal	Gametophyte
202628860022_R01C01	COSO	43.07	-122.62	Coastal	Gametophyte
202628860022_R01C02	CSO	43.35	-122.39	Coastal	Gametophyte
202628860022_R02C01	CNO	44.38	-122.14	Coastal	Gametophyte
202628860022_R02C02	CSO	42.35	-122.39	Coastal	Gametophyte
202628860022_R03C01	CNO	44.36	-121.99	Coastal	Gametophyte
202628860022_R03C02	COSO	44.01	-122.61	Coastal	Gametophyte
202628860022_R04C01	CNO	44.22	-122.05	Coastal	Gametophyte
202628860022_R04C02	CNO	43.96	-122.06	Coastal	Gametophyte
202628860022_R05C01	CNO	44.37	-122.5	Coastal	Gametophyte
202628860022_R05C02	COSO	43.15	-122.97	Coastal	Gametophyte
202628860022_R06C01	CNO	42.53	-122.09	Coastal	Gametophyte
202628860022_R06C02	COSO	42.16	-122.7	Coastal	Gametophyte
202628860022_R07C01	COSO	43.73	-122.7	Coastal	Gametophyte
202628860022_R07C02	CSO	43.22	-122.34	Coastal	Gametophyte
202628860022_R08C01	CNO	42.73	-122.1	Coastal	Gametophyte
202628860022_R08C02	COSO	43.95	-122.55	Coastal	Gametophyte
202628860022_R09C01	COSO	43.67	-122.72	Coastal	Gametophyte
202628860022_R09C02	CNO	44.16	-122.14	Coastal	Gametophyte
202628860022_R10C01	CNO	42.45	-122.17	Coastal	Gametophyte
202628860022_R10C02	CNO	44.08	-122.24	Coastal	Gametophyte
202628860022_R11C01	CNO	44.3	-122.19	Coastal	Gametophyte
202628860022_R11C02	CSO	42.43	-122.37	Coastal	Gametophyte
202628860022_R12C01	CNO	44.51	-122	Coastal	Gametophyte
202628860022_R12C02	COSO	43.02	-122.87	Coastal	Gametophyte
202628860023_R01C01	CNO	44.26	-122.03	Coastal	Gametophyte
202628860023_R01C02	CSW	46.61	-121.63	Coastal	Gametophyte
202628860023_R02C01	COSO	42.83	-122.66	Coastal	Gametophyte
202628860023_R02C02	CNW	47.68	-120.56	Coastal	Gametophyte
202628860023_R03C01	CNO	44.21	-122.29	Coastal	Gametophyte
202628860023_R03C02	CSW	46.49	-121.86	Coastal	Gametophyte
202628860023_R04C02	CNO	46.01	-121.9	Coastal	Gametophyte
202628860023_R05C01	CNO	44.39	-122.38	Coastal	Gametophyte
202628860023_R05C02	CNW	48.19	-121.5	Coastal	Gametophyte
202628860023_R06C01	CSO	43.8	-122.51	Coastal	Gametophyte
202628860023_R06C02	CNO	45.82	-121.69	Coastal	Gametophyte
202628860023_R07C01	CSO	43.64	-122.42	Coastal	Gametophyte
202628860023_R07C02	CNW	48.19	-121.5	Coastal	Gametophyte
202628860023_R08C01	COSO	43.83	-122.53	Coastal	Gametophyte
202628860023_R09C01	COSO	43.75	-122.55	Coastal	Gametophyte
202628860023_R09C02	CNW	48.5	-121.61	Coastal	Gametophyte
202628860023_R10C01	COSO	43.33	-122.66	Coastal	Gametophyte
202628860023_R10C02	CNO	46	-121.63	Coastal	Gametophyte
202628860023_R11C01	COSO	43.02	-122.71	Coastal	Gametophyte
202628860023_R11C02	CSW	46.65	-121.23	Coastal	Gametophyte
202628860023_R12C01	CSO	43.9	-122.34	Coastal	Gametophyte
202628860023_R12C02	CNO	45.92	-121.6	Coastal	Gametophyte
202628860024_R01C01	CNO	45.82	-121.81	Coastal	Gametophyte
202628860024_R01C02	CSW	46.41	-121.51	Coastal	Gametophyte
202628860024_R02C01	CSW	46.71	-121.52	Coastal	Gametophyte
202628860024_R02C02	CSW	46.72	-121.86	Coastal	Gametophyte
202628860024_R03C01	CNO	45.86	-121.9	Coastal	Gametophyte
202628860024_R03C02	CSW	46.32	-121.63	Coastal	Gametophyte
202628860024_R04C01	CNW	48.9	-121.64	Coastal	Gametophyte
202628860024_R04C02	CSW	46.76	-121.95	Coastal	Gametophyte
202628860024_R05C01	CNW	48.26	-121.36	Coastal	Gametophyte
202628860024_R05C02	CSW	46.31	-121.91	Coastal	Gametophyte
202628860024_R06C01	CNW	47.75	-120.67	Coastal	Gametophyte
202628860024_R06C02	CSW	46.46	-121.66	Coastal	Gametophyte
202628860024_R07C01	CNW	48.26	-121.36	Coastal	Gametophyte
202628860024_R07C02	CSW	46.5	-121.58	Coastal	Gametophyte
202628860024_R08C01	CSW	46.74	-122.28	Coastal	Gametophyte
202628860024_R08C02	CSW	46.53	-121.66	Coastal	Gametophyte
202628860024_R09C01	CNW	48.9	-121.64	Coastal	Gametophyte
202628860024_R09C02	CSW	46.55	-121.77	Coastal	Gametophyte
202628860024_R10C01	CSW	46.65	-121.23	Coastal	Gametophyte
202628860024_R10C02	CNW	48.43	-121.53	Coastal	Gametophyte
202628860024_R11C01	CNW	48.5	-121.61	Coastal	Gametophyte
202628860024_R11C02	CSW	46.09	-121.98	Coastal	Gametophyte
202628860024_R12C01	CNW	47.68	-120.56	Coastal	Gametophyte
202628860024_R12C02	CNW	48.62	-121.39	Coastal	Gametophyte
202628860034_R01C01	CSW	46.12	-122	Coastal	Gametophyte
202628860034_R01C02	CNW	47.08	-121.46	Coastal	Gametophyte
202628860034_R02C01	CSW	46.33	-121.63	Coastal	Gametophyte
202628860034_R02C02	CSW	46.15	-121.6	Coastal	Gametophyte
202628860034_R03C01	CNW	48.89	-121.85	Coastal	Gametophyte
202628860034_R03C02	CNW	47.01	-121.5	Coastal	Gametophyte
202628860034_R04C01	CSW	46.63	-121.74	Coastal	Gametophyte
202628860034_R04C02	CNW	48.23	-121.55	Coastal	Gametophyte
202628860034_R05C01	CNO	46.06	-121.53	Coastal	Gametophyte
202628860034_R05C02	CNW	48.23	-121.55	Coastal	Gametophyte
202628860034_R06C01	CSW	46.94	-121.96	Coastal	Gametophyte
202628860034_R06C02	CNW	48.47	-121.21	Coastal	Gametophyte
202628860034_R07C01	CSW	46.16	-121.87	Coastal	Gametophyte
202628860034_R07C02	CNW	47.14	-121.54	Coastal	Gametophyte
202628860034_R08C01	CNW	47.4	-121.55	Coastal	Gametophyte
202628860034_R08C02	CNW	48.75	-121.95	Coastal	Gametophyte
202628860034_R09C01	CSW	46.36	-121.8	Coastal	Gametophyte
202628860034_R09C02	CSW	46.44	-121.87	Coastal	Gametophyte
202628860034_R10C01	CNW	48.75	-121.58	Coastal	Gametophyte
202628860034_R10C02	CSW	46.99	-121.51	Coastal	Gametophyte
202628860034_R11C01	CSW	46.13	-121.66	Coastal	Gametophyte
202628860034_R11C02	CNW	48.6	-121.42	Coastal	Gametophyte
202628860034_R12C01	CNW	48.06	-121.29	Coastal	Gametophyte
202628860034_R12C02	CSW	46.99	-121.51	Coastal	Gametophyte
202628860036_R01C01	COSO	42.49	-123.72	Coastal	Gametophyte
202628860036_R01C02	CONO	44.29	-124.01	Coastal	Gametophyte
202628860036_R02C01	COSO	42.65	-123.83	Coastal	Gametophyte
202628860036_R02C02	COSO	42.89	-123.88	Coastal	Gametophyte
202628860036_R03C01	COSO	42.43	-123.78	Coastal	Gametophyte
202628860036_R03C02	COSO	42.02	-123.49	Coastal	Gametophyte
202628860036_R04C01	COSO	42.37	-124.18	Coastal	Gametophyte
202628860036_R04C02	CONO	45.34	-123.79	Coastal	Gametophyte
202628860036_R05C01	COSO	42.53	-124.02	Coastal	Gametophyte
202628860036_R05C02	CONO	44.17	-124.05	Coastal	Gametophyte
202628860036_R06C01	COSO	42.69	-123.88	Coastal	Gametophyte
202628860036_R06C02	COSO	42.71	-124.16	Coastal	Gametophyte
202628860036_R07C01	COSO	42.64	-123.97	Coastal	Gametophyte
202628860036_R07C02	CONO	44.9	-123.89	Coastal	Gametophyte
202628860036_R08C01	CONO	44.12	-124.08	Coastal	Gametophyte
202628860036_R08C02	CONO	44.97	-123.86	Coastal	Gametophyte
202628860036_R09C01	COSO	42.81	-124.3	Coastal	Gametophyte
202628860036_R09C02	CONO	44.53	-123.94	Coastal	Gametophyte
202628860036_R10C01	CONO	45.12	-123.85	Coastal	Gametophyte
202628860036_R10C02	CONO	45.31	-123.89	Coastal	Gametophyte
202628860036_R11C01	CONO	44.16	-123.73	Coastal	Gametophyte
202628860036_R11C02	COSO	42.78	-124.21	Coastal	Gametophyte
202628860036_R12C01	CONO	44.39	-123.98	Coastal	Gametophyte
202628860036_R12C02	COSO	42.54	-123.85	Coastal	Gametophyte
202628860040_R01C01	COSO	42.86	-123.98	Coastal	Gametophyte
202628860040_R01C02	OLW	47.99	-123.21	Coastal	Gametophyte
202628860040_R02C01	CNW	48.88	-121.95	Coastal	Gametophyte
202628860040_R02C02	CNO	45.27	-122.32	Coastal	Gametophyte
202628860040_R03C01	CNO	45.69	-121.43	Coastal	Gametophyte
202628860040_R03C02	COW	46.56	-123.23	Coastal	Gametophyte
202628860040_R04C01	CONO	45.22	-123.9	Coastal	Gametophyte
202628860040_R04C02	OLW	48	-123.21	Coastal	Gametophyte
202628860040_R05C01	COSO	43.2	-123.35	Coastal	Gametophyte
202628860040_R05C02	COW	46.56	-123.23	Coastal	Gametophyte
202628860040_R06C01	CONO	45	-123.36	Coastal	Gametophyte
202628860040_R07C01	COW	46.83	-122.86	Coastal	Gametophyte
202628860040_R07C02	CNO	45.62	-121.35	Coastal	Gametophyte
202628860040_R08C01	OLW	47.42	-123.22	Coastal	Gametophyte
202628860040_R08C02	OLW	48.06	-123.59	Coastal	Gametophyte
202628860040_R09C01	CNO	45.69	-121.43	Coastal	Gametophyte
202628860040_R09C02	CNO	45.7	-121.62	Coastal	Gametophyte
202628860040_R10C01	CONO	45.87	-123.18	Coastal	Gametophyte
202628860040_R10C02	CNO	45.25	-122.31	Coastal	Gametophyte
202628860040_R11C01	CNW	46.37	-122.62	Coastal	Gametophyte
202628860040_R11C02	OLW	48.04	-123.05	Coastal	Gametophyte
202628860040_R12C01	CNW	48.15	-122.11	Coastal	Gametophyte
202628860040_R12C02	OLW	48.04	-123.05	Coastal	Gametophyte
202628860042_R01C01	OLW	48.06	-123.6	Coastal	Gametophyte
202628860042_R01C02	CNW	48.6	-120.57	Hybrid	Gametophyte
202628860042_R02C01	CONO	44.68	-123.54	Coastal	Gametophyte
202628860042_R02C02	COW	46.49	-123.57	Coastal	Gametophyte
202628860042_R04C01	COSO	43.28	-123.46	Coastal	Gametophyte
202628860042_R04C02	COW	46.78	-123.55	Coastal	Gametophyte
202628860042_R05C01	OLW	48.11	-122.81	Coastal	Gametophyte
202628860042_R05C02	CNO	44.54	-121.64	Coastal	Gametophyte
202628860042_R06C01	CNW	48.6	-120.56	Hybrid	Gametophyte
202628860042_R06C02	CONO	44.67	-123.75	Coastal	Gametophyte
202628860042_R07C01	COSO	43.73	-123.95	Coastal	Gametophyte
202628860042_R07C02	CNO	45.63	-121.97	Coastal	Gametophyte
202628860042_R08C01	CONO	44.48	-123.43	Coastal	Gametophyte
202628860042_R08C02	CONO	44.39	-123.64	Coastal	Gametophyte
202628860042_R09C01	CONO	44.39	-123.64	Coastal	Gametophyte
202628860042_R09C02	CNO	44.43	-121.74	Coastal	Gametophyte
202628860042_R10C01	CNW	47.66	-120.52	Hybrid	Gametophyte
202628860042_R10C02	COW	46.48	-123.56	Coastal	Gametophyte
202628860042_R11C01	CONO	44.36	-124.01	Coastal	Gametophyte
202628860042_R11C02	OLW	48.01	-123.94	Coastal	Gametophyte
202628860042_R12C01	CSW	46.56	-121.7	Coastal	Gametophyte
202628860042_R12C02	CNW	47.68	-120.59	Hybrid	Gametophyte
202628860048_R01C01	SVC	32.95	-108.15	Interior_south	Needles
202628860048_R01C02	ARD	33.73	-109.23	Interior_south	Needles
202628860048_R02C01	SVC	32.95	-108.15	Interior_south	Needles
202628860048_R02C02	ARD	33.73	-109.23	Interior_south	Needles
202628860048_R03C01	SVC	32.95	-108.15	Interior_south	Needles
202628860048_R03C02	ARD	33.73	-109.23	Interior_south	Needles
202628860048_R04C01	SVC	32.95	-108.15	Interior_south	Needles
202628860048_R04C02	ARD	33.73	-109.23	Interior_south	Needles
202628860048_R05C01	SVC	32.95	-108.15	Interior_south	Needles
202628860048_R05C02	ARD	33.73	-109.23	Interior_south	Needles
202628860048_R06C01	SVC	32.95	-108.15	Interior_south	Needles
202628860048_R06C02	SPR	33.87	-109.37	Interior_south	Needles
202628860048_R07C01	SVC	32.95	-108.15	Interior_south	Needles
202628860048_R07C02	ARD	33.73	-109.23	Interior_south	Needles
202628860048_R08C01	SVC	32.95	-108.15	Interior_south	Needles
202628860048_R08C02	SPR	33.87	-109.37	Interior_south	Needles
202628860048_R09C01	SVC	32.95	-108.15	Interior_south	Needles
202628860048_R09C02	ARD	33.73	-109.23	Interior_south	Needles
202628860048_R10C01	ARD	33.73	-109.23	Interior_south	Needles
202628860048_R10C02	SPR	33.87	-109.37	Interior_south	Needles
202628860048_R11C01	SVC	32.95	-108.15	Interior_south	Needles
202628860048_R11C02	ARD	33.73	-109.23	Interior_south	Needles
202628860048_R12C01	ARD	33.73	-109.23	Interior_south	Needles
202628860048_R12C02	SPR	33.87	-109.37	Interior_south	Needles
202628860049_R01C01	SPR	33.87	-109.37	Interior_south	Needles
202628860049_R01C02	OAC	35.02	-111.74	Interior_south	Needles
202628860049_R02C01	OAC	35.02	-111.74	Interior_south	Needles
202628860049_R02C02	CAN	35.13	-111.6	Interior_south	Needles
202628860049_R03C01	SPR	33.9	-109.37	Interior_south	Needles
202628860049_R03C02	OAC	34.99	-111.74	Interior_south	Needles
202628860049_R04C01	OAC	35.02	-111.74	Interior_south	Needles
202628860049_R04C02	CAN	35.13	-111.6	Interior_south	Needles
202628860049_R05C01	SPR	33.9	-109.37	Interior_south	Needles
202628860049_R05C02	CAN	35.13	-111.6	Interior_south	Needles
202628860049_R06C01	OAC	34.99	-111.74	Interior_south	Needles
202628860049_R06C02	CAN	35.17	-111.51	Interior_south	Needles
202628860049_R07C01	SPR	33.9	-109.37	Interior_south	Needles
202628860049_R07C02	CAN	35.13	-111.6	Interior_south	Needles
202628860049_R08C01	OAC	34.99	-111.74	Interior_south	Needles
202628860049_R08C02	CAN	35.17	-111.51	Interior_south	Needles
202628860049_R09C01	SPR	33.9	-109.37	Interior_south	Needles
202628860049_R09C02	CAN	35.13	-111.6	Interior_south	Needles
202628860049_R10C01	OAC	35.02	-111.74	Interior_south	Needles
202628860049_R10C02	CAN	35.17	-111.51	Interior_south	Needles
202628860049_R11C01	SPR	33.9	-109.37	Interior_south	Needles
202628860049_R11C02	CAN	35.13	-111.6	Interior_south	Needles
202628860049_R12C01	OAC	35.02	-111.74	Interior_south	Needles
202628860049_R12C02	CAN	35.17	-111.51	Interior_south	Needles
202628860060_R01C01	CNW	48.59	-120.48	Hybrid	Gametophyte
202628860060_R01C02	COSO	42.86	-124.06	Coastal	Gametophyte
202628860060_R02C01	COW	46.78	-123.55	Coastal	Gametophyte
202628860060_R03C01	CONO	44.51	-123.56	Coastal	Gametophyte
202628860060_R03C02	CONO	44.5	-123.57	Coastal	Gametophyte
202628860060_R04C01	CONO	45.82	-123	Coastal	Gametophyte
202628860060_R04C02	CNW	48.88	-121.95	Coastal	Gametophyte
202628860060_R05C01	CONO	44.67	-123.75	Coastal	Gametophyte
202628860060_R05C02	CONO	44.85	-123.67	Coastal	Gametophyte
202628860060_R06C01	OLW	48.11	-122.81	Coastal	Gametophyte
202628860060_R06C02	COSO	43.6	-123.58	Coastal	Gametophyte
202628860060_R07C01	OLW	48.01	-123.94	Coastal	Gametophyte
202628860060_R07C02	OLW	47.91	-124.37	Coastal	Gametophyte
202628860060_R08C01	CNW	48.08	-121.97	Coastal	Gametophyte
202628860060_R08C02	OLW	47.91	-124.37	Coastal	Gametophyte
202628860060_R09C01	CONO	44.36	-124	Coastal	Gametophyte
202628860060_R09C02	CONO	44.47	-123.51	Coastal	Gametophyte
202628860060_R10C01	CONO	44.85	-123.67	Coastal	Gametophyte
202628860060_R10C02	COW	47	-123.4	Coastal	Gametophyte
202628860060_R11C01	CONO	45.22	-123.34	Coastal	Gametophyte
202628860060_R11C02	OLW	47.42	-123.22	Coastal	Gametophyte
202628860060_R12C01	CONO	44.66	-123.93	Coastal	Gametophyte
202628860061_R01C01	SAM	35.19	-106.43	Interior_south	Needles
202628860061_R01C02	RIT	36.62	-106.23	Interior_south	Needles
202628860061_R02C01	SAM	35.19	-106.43	Interior_south	Needles
202628860061_R02C02	BCD	37.59	-112.21	Interior_south	Needles
202628860061_R03C01	SAM	35.19	-106.43	Interior_south	Needles
202628860061_R03C02	RIT	36.62	-106.23	Interior_south	Needles
202628860061_R04C01	SAM	35.19	-106.43	Interior_south	Needles
202628860061_R04C02	BCD	37.6	-112.16	Interior_south	Needles
202628860061_R05C01	SAM	35.19	-106.42	Interior_south	Needles
202628860061_R05C02	RIT	36.62	-106.22	Interior_south	Needles
202628860061_R06C01	RIT	36.62	-106.22	Interior_south	Needles
202628860061_R06C02	BCD	37.6	-112.16	Interior_south	Needles
202628860061_R07C01	SAM	35.19	-106.43	Interior_south	Needles
202628860061_R07C02	RIT	36.62	-106.22	Interior_south	Needles
202628860061_R08C01	RIT	36.62	-106.22	Interior_south	Needles
202628860061_R08C02	BCD	37.6	-112.15	Interior_south	Needles
202628860061_R09C01	SAM	35.19	-106.43	Interior_south	Needles
202628860061_R09C02	BCD	37.6	-112.16	Interior_south	Needles
202628860061_R10C01	RIT	36.62	-106.23	Interior_south	Needles
202628860061_R10C02	BCD	37.6	-112.16	Interior_south	Needles
202628860061_R11C01	SAM	35.19	-106.42	Interior_south	Needles
202628860061_R11C02	BCD	37.61	-112.16	Interior_south	Needles
202628860061_R12C01	RIT	36.62	-106.23	Interior_south	Needles
202628860061_R12C02	BCD	37.6	-112.16	Interior_south	Needles
202628860062_R01C01	BCD	37.71	-112.58	Interior_south	Needles
202628860062_R01C02	PRC	39.76	-110.92	Interior_south	Needles
202628860062_R02C01	BCD	37.7	-112.58	Interior_south	Needles
202628860062_R02C02	CAS	39.86	-122.78	Coastal	Needles
202628860062_R03C01	BCD	37.7	-112.58	Interior_south	Needles
202628860062_R03C02	PRC	39.76	-110.92	Interior_south	Needles
202628860062_R04C01	BCD	37.7	-112.58	Interior_south	Needles
202628860062_R04C02	CAS	39.86	-122.78	Coastal	Needles
202628860062_R05C01	BCD	37.7	-112.58	Interior_south	Needles
202628860062_R05C02	PRC	39.76	-110.92	Interior_south	Needles
202628860062_R06C01	PRC	39.76	-110.92	Interior_south	Needles
202628860062_R06C02	CAS	39.86	-122.78	Coastal	Needles
202628860062_R07C01	BCD	37.7	-112.58	Interior_south	Needles
202628860062_R07C02	PRC	39.76	-110.92	Interior_south	Needles
202628860062_R08C01	PRC	39.76	-110.92	Interior_south	Needles
202628860062_R08C02	CAS	39.86	-122.78	Coastal	Needles
202628860062_R09C01	BCD	37.71	-112.58	Interior_south	Needles
202628860062_R09C02	CAS	39.86	-122.78	Coastal	Needles
202628860062_R10C01	PRC	39.76	-110.92	Interior_south	Needles
202628860062_R10C02	CAS	39.86	-122.78	Coastal	Needles
202628860062_R11C01	BCD	37.71	-112.59	Interior_south	Needles
202628860062_R11C02	CAS	39.86	-122.78	Coastal	Needles
202628860062_R12C01	PRC	39.76	-110.92	Interior_south	Needles
202628860062_R12C02	CAS	39.86	-122.78	Coastal	Needles
202628860069_R01C01	CAS	39.86	-122.78	Coastal	Needles
202628860069_R01C02	IDF	46.83	-116.17	Interior_north	Needles
202628860069_R02C01	HOR	40.55	-105.19	Interior_south	Needles
202628860069_R02C02	IDF	46.83	-116.17	Interior_north	Needles
202628860069_R03C01	CAS	39.86	-122.78	Coastal	Needles
202628860069_R03C02	IDF	46.83	-116.17	Interior_north	Needles
202628860069_R04C01	HOR	40.55	-105.19	Interior_south	Needles
202628860069_R04C02	IDF	46.83	-116.17	Interior_north	Needles
202628860069_R05C01	HOR	40.54	-105.18	Interior_south	Needles
202628860069_R05C02	IDF	46.83	-116.17	Interior_north	Needles
202628860069_R06C01	HOR	40.55	-105.19	Interior_south	Needles
202628860069_R06C02	IDF	46.83	-116.17	Interior_north	Needles
202628860069_R07C01	HOR	40.54	-105.18	Interior_south	Needles
202628860069_R07C02	IDF	46.83	-116.17	Interior_north	Needles
202628860069_R08C01	HOR	40.55	-105.19	Interior_south	Needles
202628860069_R08C02	MON	47.25	-113.83	Interior_north	Needles
202628860069_R09C01	HOR	40.54	-105.18	Interior_south	Needles
202628860069_R09C02	IDF	46.83	-116.17	Interior_north	Needles
202628860069_R10C01	HOR	40.55	-105.2	Interior_south	Needles
202628860069_R10C02	MON	47.25	-113.83	Interior_north	Needles
202628860069_R11C01	HOR	40.55	-105.18	Interior_south	Needles
202628860069_R11C02	IDF	46.83	-116.17	Interior_north	Needles
202628860069_R12C01	HOR	40.55	-105.19	Interior_south	Needles
202628860069_R12C02	MON	47.25	-113.83	Interior_north	Needles
202628860076_R06C02	CNW	48.59	-120.48	Interior_north	Needles
202628860076_R10C02	CONO	44.46	-123.85	Coastal	Needles
202628860076_R12C02	CNW	48.62	-121.39	Coastal	Needles
202628860080_R01C01	MON	47.25	-113.83	Interior_north	Needles
202628860080_R01C02	BLU	49.28	-122.48	Coastal	Needles
202628860080_R02C01	IFT	48.35	-117.25	Interior_north	Needles
202628860080_R02C02	BLU	49.28	-122.48	Coastal	Needles
202628860080_R03C01	MON	47.25	-113.83	Interior_north	Needles
202628860080_R03C02	BLU	49.28	-122.48	Coastal	Needles
202628860080_R04C01	IFT	48.35	-117.25	Interior_north	Needles
202628860080_R04C02	BLU	49.28	-122.48	Coastal	Needles
202628860080_R05C01	IFT	48.35	-117.25	Interior_north	Needles
202628860080_R05C02	BLU	49.28	-122.48	Coastal	Needles
202628860080_R06C01	IFT	48.35	-117.25	Interior_north	Needles
202628860080_R06C02	BLU	49.28	-122.48	Coastal	Needles
202628860080_R07C01	IFT	48.35	-117.25	Interior_north	Needles
202628860080_R07C02	BLU	49.28	-122.48	Coastal	Needles
202628860080_R08C01	IFT	48.35	-117.25	Interior_north	Needles
202628860080_R08C02	BLU	49.28	-122.48	Coastal	Needles
202628860080_R09C01	IFT	48.35	-117.25	Interior_north	Needles
202628860080_R09C02	BLU	49.28	-122.48	Coastal	Needles
202628860080_R10C01	IFT	48.35	-117.25	Interior_north	Needles
202628860080_R10C02	TSO	49.78	-126.63	Coastal	Needles
202628860080_R11C01	IFT	48.35	-117.25	Interior_north	Needles
202628860080_R11C02	BLU	49.28	-122.48	Coastal	Needles
202628860080_R12C01	IFT	48.35	-117.25	Interior_north	Needles
202628860080_R12C02	TSO	49.78	-126.63	Coastal	Needles
202628860081_R01C01	TSO	49.78	-126.63	Coastal	Needles
202628860081_R01C02	PEM	50.32	-122.73	Coastal	Needles
202628860081_R02C01	TSO	49.78	-126.63	Coastal	Needles
202628860081_R02C02	MAN	50.33	-126.88	Coastal	Needles
202628860081_R03C01	TSO	49.78	-126.63	Coastal	Needles
202628860081_R03C02	PEM	50.32	-122.73	Coastal	Needles
202628860081_R04C01	TSO	49.78	-126.63	Coastal	Needles
202628860081_R04C02	MAN	50.33	-126.88	Coastal	Needles
202628860081_R05C01	TSO	49.78	-126.63	Coastal	Needles
202628860081_R05C02	PEM	50.32	-122.73	Coastal	Needles
202628860081_R06C01	PEM	50.32	-122.73	Coastal	Needles
202628860081_R06C02	DEV	50.53	-122.5	Coastal	Needles
202628860081_R07C01	TSO	49.78	-126.63	Coastal	Needles
202628860081_R07C02	PEM	50.32	-122.73	Coastal	Needles
202628860081_R08C01	PEM	50.32	-122.73	Coastal	Needles
202628860081_R08C02	DEV	50.53	-122.5	Coastal	Needles
202628860081_R09C01	TSO	49.78	-126.63	Coastal	Needles
202628860081_R09C02	MAN	50.33	-126.88	Coastal	Needles
202628860081_R10C01	PEM	50.32	-122.73	Coastal	Needles
202628860081_R10C02	DEV	50.53	-122.5	Coastal	Needles
202628860081_R11C01	TSO	49.78	-126.63	Coastal	Needles
202628860081_R11C02	MAN	50.33	-126.88	Coastal	Needles
202628860081_R12C01	PEM	50.32	-122.73	Coastal	Needles
202628860081_R12C02	DEV	50.53	-122.5	Coastal	Needles
202628860082_R01C01	DEV	50.53	-122.5	Coastal	Needles
202628860082_R01C02	BAN	51.18	-115.55	Interior_north	Needles
202628860082_R02C01	BAN	51.18	-115.55	Interior_north	Needles
202628860082_R02C02	HOC	53.12	-119.72	Hybrid	Needles
202628860082_R03C01	DEV	50.53	-122.5	Coastal	Needles
202628860082_R03C02	BAN	51.18	-115.55	Interior_north	Needles
202628860082_R04C01	BAN	51.18	-115.55	Interior_north	Needles
202628860082_R04C02	HOC	53.12	-119.72	Hybrid	Needles
202628860082_R05C01	DEV	50.53	-122.5	Coastal	Needles
202628860082_R05C02	HOC	53.12	-119.72	Hybrid	Needles
202628860082_R06C01	BAN	51.18	-115.55	Interior_north	Needles
202628860082_R06C02	HOC	53.12	-119.72	Hybrid	Needles
202628860082_R07C01	DEV	50.53	-122.5	Coastal	Needles
202628860082_R07C02	HOC	53.12	-119.72	Hybrid	Needles
202628860082_R08C01	BAN	51.18	-115.55	Interior_north	Needles
202628860082_R08C02	HOC	53.12	-119.72	Hybrid	Needles
202628860082_R09C01	BAN	51.18	-115.55	Interior_north	Needles
202628860082_R09C02	HOC	53.12	-119.72	Hybrid	Needles
202628860082_R10C01	BAN	51.18	-115.55	Interior_north	Needles
202628860082_R10C02	HOC	53.12	-119.72	Hybrid	Needles
202628860082_R11C01	BAN	51.18	-115.55	Interior_north	Needles
202628860082_R11C02	HOC	53.12	-119.72	Hybrid	Needles
202628860082_R12C01	BAN	51.18	-115.55	Interior_north	Needles
202628860082_R12C02	HOC	53.12	-119.72	Hybrid	Needles
206397180001_R01C02	BOI	43.66	-115.45	Interior_north	Needles
206397180001_R02C01	CAR	43.13	-110.7	Interior_south	Needles
206397180001_R02C02	BIA	45.78	-109.98	Interior_north	Needles
206397180001_R03C01	BIA	44.82	-107.46	Interior_south	Needles
206397180001_R03C02	BOI	43.66	-115.45	Interior_north	Needles
206397180001_R04C01	CAR	42.72	-111.24	Interior_south	Needles
206397180001_R04C02	BIA	45.6	-109.98	Interior_north	Needles
206397180001_R05C01	BIA	44.99	-107.79	Interior_south	Needles
206397180001_R05C02	BIA	45.49	-109.84	Interior_north	Needles
206397180001_R06C01	CAR	42.72	-111.24	Interior_south	Needles
206397180001_R07C01	CAR	42.95	-110.69	Interior_south	Needles
206397180001_R07C02	BIA	45.49	-109.84	Interior_north	Needles
206397180001_R08C01	BOI	43.84	-115.13	Interior_north	Needles
206397180001_R08C02	HEF	47	-112.17	Interior_north	Needles
206397180001_R09C01	CAR	42.95	-110.69	Interior_south	Needles
206397180001_R09C02	BIA	45.49	-109.84	Interior_north	Needles
206397180001_R10C01	BOI	43.79	-115.33	Interior_north	Needles
206397180001_R10C02	HEF	47	-112.17	Interior_north	Needles
206397180001_R11C01	CAR	43.13	-110.7	Interior_south	Needles
206397180001_R11C02	BIA	45.6	-109.98	Interior_north	Needles
206397180001_R12C01	BOI	43.79	-115.33	Interior_north	Needles
206397180001_R12C02	HEF	47	-112.17	Interior_north	Needles
206397180002_R01C01	HEF	46.95	-112.39	Interior_north	Needles
206397180002_R01C02	TLX	19.32	-97.91	Interior_south	Needles
206397180002_R02C01	CAR	42.86	-111.06	Interior_south	Needles
206397180002_R02C02	PUE	19.5	-97.84	Interior_south	Needles
206397180002_R03C02	TLX	19.32	-97.91	Interior_south	Needles
206397180002_R04C01	HOR	40.52	-105.36	Interior_south	Needles
206397180002_R04C02	PUE	19.5	-97.84	Interior_south	Needles
206397180002_R05C01	HEF	48.4	-113.84	Interior_north	Needles
206397180002_R05C02	PUE	19.5	-97.84	Interior_south	Needles
206397180002_R06C01	CAR	42.89	-111.22	Interior_south	Needles
206397180002_R06C02	BIA	45.46	-109.97	Interior_north	Needles
206397180002_R07C01	HEF	48.27	-113.96	Interior_north	Needles
206397180002_R07C02	PUE	19.5	-97.84	Interior_south	Needles
206397180002_R08C01	CAR	42.86	-111.06	Interior_south	Needles
206397180002_R08C02	ARD	33.69	-109	Interior_south	Needles
206397180002_R09C01	HEF	48.27	-113.96	Interior_north	Needles
206397180002_R09C02	TLX	19.32	-97.91	Interior_south	Needles
206397180002_R10C01	PUE	19.5	-97.84	Interior_south	Needles
206397180002_R10C02	MAN	51.63	-126.68	Coastal	Needles
206397180002_R11C01	HEF	48.27	-113.96	Interior_north	Needles
206397180002_R11C02	TLX	19.32	-97.91	Interior_south	Needles
206397180002_R12C01	TLX	19.32	-97.91	Interior_south	Needles
206397180002_R12C02	BAN	51.18	-115.55	Interior_north	Needles
206397180003_R01C01	MAN	51.63	-126.68	Coastal	Needles
206397180003_R01C02	QUE	51.52	-120.83	Hybrid	Needles
206397180003_R02C01	MAN	51.63	-126.68	Coastal	Needles
206397180003_R02C02	MAN	51.63	-126.68	Coastal	Needles
206397180003_R03C01	QUE	51.52	-120.83	Hybrid	Needles
206397180003_R03C02	QUE	51.52	-120.83	Hybrid	Needles
206397180003_R04C01	FOB	50	-121.53	Coastal	Needles
206397180003_R04C02	BAN	51.18	-115.55	Interior_north	Needles
206397180003_R05C01	MAN	51.63	-126.68	Coastal	Needles
206397180003_R05C02	FOB	50	-121.53	Coastal	Needles
206397180003_R06C01	MAN	51.63	-126.68	Coastal	Needles
206397180003_R06C02	FOB	50	-121.53	Coastal	Needles
206397180003_R07C01	QUE	51.52	-120.83	Hybrid	Needles
206397180003_R07C02	BAN	51.18	-115.55	Interior_north	Needles
206397180003_R08C01	QUE	51.52	-120.83	Hybrid	Needles
206397180003_R08C02	QUE	51.52	-120.83	Hybrid	Needles
206397180003_R09C01	QUE	51.52	-120.83	Hybrid	Needles
206397180003_R09C02	FOB	50	-121.53	Coastal	Needles
206397180003_R10C01	BAN	50.54	-115.62	Interior_north	Needles
206397180003_R10C02	MAN	51.63	-126.68	Coastal	Needles
206397180003_R11C01	QUE	51.52	-120.83	Hybrid	Needles
206397180003_R11C02	BAN	51.18	-115.55	Interior_north	Needles
206397180003_R12C01	FOB	50	-121.53	Coastal	Needles
206397180003_R12C02	MAN	51.63	-126.68	Coastal	Needles
206397180004_R01C01	MAN	51.63	-126.68	Coastal	Needles
206397180004_R02C01	FOB	50	-121.53	Coastal	Needles
206397180004_R02C02	HOR	40.07	-110.82	Interior_south	Needles
206397180004_R03C01	MAN	51.63	-126.68	Coastal	Needles
206397180004_R04C01	FOB	50	-121.53	Coastal	Needles
206397180004_R04C02	RIT	36.87	-104.72	Interior_south	Needles
206397180004_R05C01	MAN	51.63	-126.68	Coastal	Needles
206397180004_R05C02	SVC	32.9	-105.75	Interior_south	Needles
206397180004_R06C01	FOB	50	-121.53	Hybrid	Needles
206397180004_R06C02	RIT	36.87	-104.72	Interior_south	Needles
206397180004_R07C01	MAN	51.63	-126.68	Coastal	Needles
206397180004_R07C02	QUE	51.52	-120.83	Hybrid	Needles
206397180004_R08C01	HOR	40.2	-105.41	Interior_south	Needles
206397180004_R08C02	BAN	51.18	-115.55	Interior_north	Needles
206397180004_R09C01	QUE	51.52	-120.83	Hybrid	Needles
206397180004_R10C01	HOR	40.38	-105.35	Interior_south	Needles
206397180004_R10C02	BLU	50.3	-117.72	Hybrid	Needles
206397180004_R11C01	FOB	50	-121.53	Coastal	Needles
206397180004_R12C02	BLU	47.92	-121.67	Coastal	Needles
