## Supplemental file 5 for "Spatially heterogeneous selection and inter-varietal differentiation maintain population structure and local adaptation in a widespread conifer"

### Sheet: Sheet1
Additional file 5. Pairwise Fst values per population
	ARD	BAN	BCD	BIA	BLU	BOI	CAN	CAR	CAS	CNO	CNW	CONO	COSO	COW	CSO	CSW	DEV	FOB	HEF	HOC	HOR	IDF	IFT	MAN	MON	OAC	OLW	PEM	PRC	PUE	QUE	RIT	SAM	SPR	SVC	TLX	TSO
ARD
BAN	0.33456
BCD	0.22306	0.3217
BIA	0.2775	0.062725	0.24076
BLU	0.38649	0.26765	0.39921	0.24406
BOI	0.37594	0.055343	0.35415	0.034296	0.23595
CAN	0.12692	0.35053	0.21085	0.29324	0.39379	0.39802
CAR	0.2593	0.21985	0.14403	0.11013	0.3128	0.21744	0.26806
CAS	0.40714	0.28763	0.42058	0.26222	0.029677	0.25527	0.41602	0.3332
CNO	0.34901	0.26249	0.35744	0.24355	0.0082953	0.24039	0.35597	0.29601	0.020342
CNW	0.3072	0.20907	0.31462	0.19075	0.0060836	0.18432	0.3147	0.25005	0.018008	0.0041228
CONO	0.34129	0.26109	0.34824	0.24379	0.013562	0.24166	0.3484	0.29335	0.018911	0.0020255	0.0075887
COSO	0.32723	0.25238	0.33098	0.23789	0.012869	0.23755	0.33494	0.28472	0.014318	0.0022499	0.0070049	0.0014577
COW	0.43196	0.30417	0.44405	0.27838	0.012489	0.27294	0.44189	0.3511	0.025931	0.0039027	0.0062068	0.0023203	0.0050002
CSO	0.42152	0.29455	0.43379	0.26875	0.010142	0.26152	0.43002	0.34216	0.021226	0.00023648	0.0018775	0.00097506	0.00026641	0.0026875
CSW	0.35515	0.26169	0.36517	0.2423	0.013163	0.23883	0.3621	0.29908	0.018069	0.0010749	0.0042765	0.001844	7.67e-05	0.0061243	0.0018059
DEV	0.43036	0.29725	0.44167	0.27049	0.0028743	0.26359	0.4395	0.34647	0.035823	0.012224	0.010979	0.017204	0.016558	0.019536	0.015086	0.017051
FOB	0.35724	0.20527	0.3658	0.18167	0.017476	0.17152	0.36653	0.26637	0.038463	0.024823	0.0071608	0.029174	0.028606	0.029801	0.025622	0.025688	0.02148
HEF	0.34642	0.044737	0.32895	0.037063	0.23851	0.030156	0.36563	0.20444	0.25762	0.2404	0.18529	0.24097	0.23579	0.27404	0.2635	0.23836	0.2656	0.17446
HOC	0.3061	0.087377	0.3082	0.082834	0.12135	0.072039	0.31999	0.20511	0.13998	0.13096	0.08776	0.13434	0.13203	0.14663	0.13718	0.12781	0.13722	0.06994	0.069917
HOR	0.14625	0.25118	0.067697	0.15696	0.34227	0.25985	0.1588	0.074954	0.36061	0.31545	0.27162	0.31002	0.29734	0.38106	0.37121	0.32016	0.37756	0.30035	0.24567	0.23653
IDF	0.33004	0.05442	0.32126	0.054862	0.20684	0.043258	0.3462	0.20946	0.22528	0.21041	0.15889	0.2119	0.20735	0.23772	0.2286	0.20735	0.23177	0.14579	0.035421	0.057937	0.2433
IFT	0.32505	0.042023	0.31025	0.040834	0.21948	0.029229	0.34242	0.19727	0.23814	0.22271	0.16969	0.22421	0.21849	0.25336	0.24453	0.22056	0.24554	0.15533	0.022942	0.05506	0.23434	0.026155
MAN	0.40099	0.30054	0.41333	0.27817	0.021661	0.27467	0.40785	0.33776	0.047794	0.026609	0.028817	0.029911	0.030568	0.031171	0.029469	0.03136	0.023996	0.046647	0.27522	0.15696	0.36245	0.24463	0.25711
MON	0.39301	0.068176	0.37306	0.064164	0.23406	0.055482	0.41703	0.24778	0.25496	0.23902	0.18398	0.23956	0.23607	0.26953	0.25939	0.2371	0.2624	0.17024	0.050657	0.079254	0.28266	0.045986	0.040806	0.27121
OAC	0.11061	0.33322	0.19512	0.27241	0.37364	0.37698	0.024731	0.25315	0.39485	0.34342	0.3016	0.33719	0.32615	0.41913	0.40828	0.34841	0.41693	0.34332	0.34459	0.29837	0.14002	0.32532	0.32139	0.39068	0.39503
OLW	0.40227	0.29446	0.41451	0.2707	0.0054607	0.26558	0.40945	0.33141	0.030126	0.0071348	0.010405	0.0096354	0.0103	0.0080883	0.0085097	0.0105	0.011757	0.029086	0.26689	0.14445	0.35984	0.23396	0.2473	0.019349	0.26222	0.39043
PEM	0.43647	0.30709	0.44675	0.28024	0.0027592	0.27522	0.44517	0.35427	0.035865	0.012482	0.012993	0.017542	0.016892	0.021177	0.016874	0.018739	-0.00023131	0.027116	0.2766	0.14635	0.38446	0.24115	0.25571	0.023007	0.27155	0.42324	0.0074203
PRC	0.25689	0.26812	0.093872	0.16798	0.33634	0.29289	0.26453	0.044344	0.35604	0.31393	0.27059	0.3104	0.30128	0.37707	0.36731	0.31874	0.37339	0.2967	0.2692	0.24527	0.055265	0.26031	0.25058	0.35742	0.31064	0.25039	0.35425	0.38049
PUE	0.4081	0.42051	0.46098	0.40178	0.4143	0.52438	0.50726	0.45286	0.43579	0.37867	0.34008	0.37206	0.36247	0.46376	0.45042	0.38541	0.46479	0.3945	0.45695	0.37131	0.36823	0.42263	0.41711	0.42751	0.53503	0.50982	0.42766	0.4708	0.48839
QUE	0.30182	0.084212	0.3015	0.075608	0.10687	0.068976	0.31469	0.19474	0.12479	0.11838	0.076313	0.12237	0.11991	0.13055	0.1232	0.11556	0.12263	0.055625	0.063828	0.012791	0.22938	0.052458	0.050035	0.14456	0.073965	0.29256	0.13029	0.13257	0.23567	0.36323
RIT	0.030562	0.27664	0.13331	0.19734	0.34377	0.29283	0.10161	0.15197	0.36122	0.31753	0.27417	0.3124	0.30133	0.38306	0.37399	0.32181	0.38018	0.30515	0.27475	0.24988	0.060187	0.26471	0.25921	0.36329	0.3144	0.080495	0.36074	0.38681	0.14389	0.3471	0.24381
SAM	0.02968	0.31029	0.20337	0.24587	0.35658	0.34353	0.14439	0.23213	0.37482	0.32904	0.28692	0.3234	0.31333	0.3986	0.38843	0.33332	0.39623	0.32232	0.31615	0.27696	0.1185	0.3002	0.29576	0.37524	0.36014	0.12304	0.37325	0.4033	0.22677	0.4054	0.26992	0.020045
SPR	0.001826	0.32267	0.2068	0.2616	0.37574	0.36011	0.11391	0.24226	0.39602	0.34154	0.29953	0.33461	0.32184	0.42017	0.40947	0.34713	0.41789	0.34457	0.33169	0.29436	0.12937	0.31641	0.31159	0.39155	0.37803	0.093243	0.39203	0.42422	0.2375	0.4086	0.28899	0.019636	0.029195
SVC	0.048057	0.33951	0.24266	0.27992	0.38834	0.38226	0.1893	0.26377	0.40794	0.34968	0.30731	0.34166	0.32745	0.43408	0.42307	0.35622	0.4321	0.35924	0.35148	0.30914	0.16035	0.33394	0.32982	0.40291	0.39782	0.16839	0.40347	0.43834	0.25959	0.40066	0.3045	0.057113	0.044749	0.057369
TLX	0.39931	0.41731	0.45617	0.3978	0.4122	0.51997	0.50082	0.44674	0.43372	0.37715	0.33849	0.37064	0.36113	0.46156	0.44862	0.38387	0.46229	0.39189	0.45331	0.3689	0.36295	0.41826	0.41379	0.4252	0.5306	0.50249	0.42583	0.46845	0.48151	0.070613	0.36023	0.34007	0.39676	0.40089	0.39251
TSO	0.42665	0.30913	0.43845	0.28266	0.019796	0.27717	0.43451	0.34964	0.043898	0.022113	0.025159	0.024642	0.026032	0.022314	0.025319	0.026963	0.027149	0.044153	0.2801	0.15684	0.37957	0.24557	0.26054	0.024853	0.27577	0.41358	0.013395	0.026312	0.37368	0.45236	0.14163	0.38085	0.39491	0.41565	0.42816	0.45022
