## Supplemental file 8 for "Spatially heterogeneous selection and inter-varietal differentiation maintain population structure and local adaptation in a widespread conifer"

### Sheet: Sheet1
Additional file 8. SNPs associated with environmental variables of coastal populations.
SNP ID	Scaffold ID	SNP position	Gene - Start	Gene - End	Strand	Gene ID	Locus - Annotation (AT)	Environmental variables
seq-rs10045-DF	jcf7190000021144	396340	.	.	.	.		Eref
seq-rs1009-DF	jcf7190000001950	624033	.	.	.	.		MAP
seq-rs10102-DF	jcf7190000021294	120462	117262	120830	-	PSME_17926	ath:AT2G35770	EMT
seq-rs10116-DF	jcf7190000021384	122738	.	.	.	.		MAT
seq-rs1011-DF	jcf7190000001961	134550	133006	135951	-	PSME_41924	ath:AT4G13650	DD5,Eref,DD1040
seq-rs10171-DF	jcf7190000021568	20148	19345	21134	+	PSME_38382	ath:AT5G64640	DD5
seq-rs10177-DF	jcf7190000021568	489895	489622	502643	+	PSME_50378	ath:AT5G09760	MAT,DD5,DD_18,PAS
seq-rs10213-DF	jcf7190000021669	40593	39962	40707	-	PSME_26510	None	TD
seq-rs10279-DF	jcf7190000021908	128909	124626	136751	+	PSME_21252	ath:AT4G21670	Eref
seq-rs10282-DF	jcf7190000021908	386503	363050	433289	+	PSME_24610	ath:ArthMp070	MAT
seq-rs10284-DF	jcf7190000021915	141998	141927	143663	-	PSME_44434	ath:AT3G14230	Eref
seq-rs10347-DF	jcf7190000022123	44858	41437	45921	-	PSME_10513	ath:AT4G30610	Eref
seq-rs10428-DF	jcf7190000022288	156029	148805	156508	-	PSME_29334	ath:AT5G42240	MSP
seq-rs10459-DF	jcf7190000022448	194277	.	.	.	.		MAT,Eref
seq-rs10509-DF	jcf7190000022669	744864	744773	909952	-	PSME_11229	ath:ArthMp070	DD_0,EMT
seq-rs10740-DF	jcf7190000023316	215289	214900	217524	+	PSME_21875	ath:AT5G24070	DD1040
seq-rs10848-DF	jcf7190000023635	483511	483004	484774	-	PSME_17937	ath:AT2G45050	DD5,Eref,DD1040
seq-rs10878-DF	jcf7190000023742	40977	40918	43909	+	PSME_43350	ath:AT5G54770	CMD
seq-rs10879-DF	jcf7190000023742	40992	40918	43909	+	PSME_43350	ath:AT5G54770	DD5,MAR,Eref,CMD,DD1040
seq-rs10921-DF	jcf7190000023836	19403	18968	38694	+	PSME_49805	ath:AT1G21880	DD1040
seq-rs10933-DF	jcf7190000023869	623124	621448	624997	-	PSME_49340	ath:AT1G72770	TD
seq-rs10955-DF	jcf7190000023916	816572	.	.	.	.		MAT,MCMT,DD_0,DD5,Eref,DD1040
seq-rs10972-DF	jcf7190000023942	874448	.	.	.	.		MAT,DD5,Eref
seq-rs10991-DF	jcf7190000023986	1417061	.	.	.	.		PAS
seq-rs11023-DF	jcf7190000024061	109368	109274	109866	+	PSME_48666	ath:AT2G46690	DD5,Eref,DD1040
seq-rs11037-DF	jcf7190000024120	116337	.	.	.	.		CMD
seq-rs11066-DF	jcf7190000024195	239591	.	.	.	.		SHM
seq-rs11087-DF	jcf7190000024248	46212	.	.	.	.		CMD
seq-rs11103-DF	jcf7190000024305	128731	84863	129929	+	PSME_39898	ath:AT2G25930	FFP
seq-rs11104-DF	jcf7190000024305	128794	84863	129929	+	PSME_39898	ath:AT2G25930	FFP
seq-rs11109-DF	jcf7190000024317	253033	251861	253179	+	PSME_33240	ath:AT5G60890	SHM,DD5,DD_18,DD18,CMD,DD1040
seq-rs11139-DF	jcf7190000024342	563719	562022	564172	+	PSME_49860	ath:AT5G09620	AHM
seq-rs11257-DF	jcf7190000024480	27224	.	.	.	.		EMT
seq-rs11268-DF	jcf7190000024524	95207	.	.	.	.		DD18,DD1040
seq-rs11305-DF	jcf7190000024598	350782	349906	350979	-	PSME_38839	ath:AT5G09315	MSP,CMD
seq-rs11379-DF	jcf7190000024800	809966	809451	810673	+	PSME_27731	ath:AT2G13600	DD5,DD1040
seq-rs1141-DF	jcf7190000002116	342196	340557	366720	-	PSME_39750	ath:AT4G32760	MSP
seq-rs11482-DF	jcf7190000025064	837266	836575	838335	+	PSME_41362	ath:AT4G31800	DD5
seq-rs11490-DF	jcf7190000025068	78649	75846	78750	-	PSME_21605	ath:AT5G38200	EMT
seq-rs11576-DF	jcf7190000025369	1958358	1828483	1995575	+	PSME_15213	ath:AT4G15020	Eref
seq-rs11582-DF	jcf7190000025380	168065	141100	244103	+	PSME_50676	ath:AT3G03080	MAT,DD_0,DD5,NFFD,FFP,EMT
seq-rs11606-DF	jcf7190000025462	113367	112573	150798	-	PSME_50855	ath:ArthMp070	MSP,Eref,CMD
seq-rs11612-DF	jcf7190000025469	398147	396965	398554	+	PSME_45231	ath:AT3G09580	MAP,MSP,CMI
seq-rs11614-DF	jcf7190000025469	612925	612256	726316	+	PSME_12655	ath:AT4G33200	PAS
seq-rs11620-DF	jcf7190000025484	122437	120026	123217	-	PSME_13143	ath:AT5G17380	CMD
seq-rs11701-DF	jcf7190000025655	117332	117278	120315	-	PSME_34016	ath:AT5G58600	MSP
seq-rs1175-DF	jcf7190000002181	600164	.	.	.	.		PAS
seq-rs11766-DF	jcf7190000025803	22013	.	.	.	.		PAS
seq-rs11773-DF	jcf7190000025804	515974	515882	516325	+	PSME_08461	ath:AT1G12310	MCMT,DD_0,EMT
seq-rs11872-DF	jcf7190000026046	237478	209871	237859	-	PSME_48658	ath:AT3G17450	TD
seq-rs11907-DF	jcf7190000026140	426322	420620	427928	+	PSME_16053	ath:AT3G52430	MAT,AHM,DD5,MAR,Eref,CMD,DD1040
seq-rs11945-DF	jcf7190000026206	217189	216460	218334	-	PSME_36477	ath:AT4G10380	MAP,MSP,AHM,Eref,CMD,CMI
seq-rs11961-DF	jcf7190000026256	71112	70973	72994	+	PSME_07710	ath:AT5G66631	MSP,DD5,Eref,CMD,DD1040
seq-rs12010-DF	jcf7190000026434	58528	58242	61052	+	PSME_32799	ath:AT3G50160	MAT,DD5,DD_18
seq-rs12129-DF	jcf7190000026806	132264	.	.	.	.		EMT
seq-rs12225-DF	jcf7190000027093	197860	159826	226003	+	PSME_38574	ath:AT2G18220	CMD,CMI
seq-rs12498-DF	jcf7190000027842	279077	189479	305130	-	PSME_21025	ath:AT1G30220	MAP,MSP
seq-rs12551-DF	jcf7190000027933	875682	861705	903241	-	PSME_40231	ath:AT1G04210	MAT,DD5,PAS
seq-rs12639-DF	jcf7190000028151	185339	184718	187632	-	PSME_17447	ath:AT4G18750	AHM
seq-rs12677-DF	jcf7190000028258	198497	197885	200473	+	PSME_23436	ath:AT4G13650	MAR,CMD
seq-rs1274-DF	jcf7190000002392	97725	93356	97969	+	PSME_46818	ath:AT4G09830	MAT,DD5,Eref
seq-rs12846-DF	jcf7190000028699	918892	917852	925002	+	PSME_39518	ath:AT4G08620	PAS
seq-rs12970-DF	jcf7190000029084	2178022	.	.	.	.		DD_0,EMT
seq-rs13023-DF	jcf7190000029250	107143	102640	107388	-	PSME_46014	ath:AT4G19390	EMT
seq-rs13046-DF	jcf7190000029340	442835	.	.	.	.		MAT,DD5
seq-rs1306-DF	jcf7190000002483	200144	196657	200232	-	PSME_13134	ath:AT3G45310	MAT,DD5,DD_18,PAS,DD1040
seq-rs13083-DF	jcf7190000029426	743452	726273	855490	+	PSME_40501	ath:AT4G15020	CMD
seq-rs13174-DF	jcf7190000029766	26674	.	.	.	.		DD_18,EMT
seq-rs13216-DF	jcf7190000029957	171644	171393	172765	-	PSME_49954	None	TD
seq-rs1330-DF	jcf7190000002532	330251	328871	332045	-	PSME_35461	ath:AT5G15580	MAT
seq-rs13406-DF	jcf7190000030367	113204	112355	113233	-	PSME_43541	ath:AT2G16060	DD5,MAR,Eref,CMD,DD1040
seq-rs13422-DF	jcf7190000030399	541312	539729	541954	+	PSME_07019	ath:AT5G46920	AHM
seq-rs13694-DF	jcf7190000031231	847718	813245	849076	-	PSME_44498	ath:AT3G22220	AHM
seq-rs13705-DF	jcf7190000031257	54251	54170	55232	-	PSME_10383	ath:AT3G54420	DD_0
seq-rs13774-DF	jcf7190000031468	173215	170464	186664	+	PSME_22760	ath:AT2G02010	MAT,DD5,MAR,Eref,DD1040
seq-rs13828-DF	jcf7190000031609	78509	76484	78966	-	PSME_47201	ath:AT3G49200	MAT
seq-rs1385-DF	jcf7190000002598	1009117	170251	1111104	-	PSME_50540	ath:AT4G15020	EMT
seq-rs13868-DF	jcf7190000031829	168961	168408	171611	+	PSME_48785	ath:AT4G13650	SHM
seq-rs13910-DF	jcf7190000031965	106616	106295	107939	+	PSME_15926	ath:AT1G22340	MAT,AHM
seq-rs13953-DF	jcf7190000032076	35454	33667	36084	+	PSME_41828	ath:AT3G23410	MAT,DD5,Eref
seq-rs13970-DF	jcf7190000032128	60299	60258	62262	+	PSME_45070	ath:AT2G33380	Eref
seq-rs13990-DF	jcf7190000032169	814963	812305	815307	-	PSME_18208	ath:AT5G12250	MAT,MSP,Eref
seq-rs14005-DF	jcf7190000032240	306146	304956	307395	+	PSME_48866	ath:AT2G13600	PAS
seq-rs14021-DF	jcf7190000032279	113450	113310	114587	-	PSME_00860	ath:AT1G03220	DD_18,EMT
seq-rs14193-DF	jcf7190000032693	202035	199619	202609	-	PSME_19635	ath:AT5G38280	DD5,DD1040
seq-rs141-DF	jcf7190000000422	172833	172197	173126	+	PSME_08747	ath:AT2G33700	CMD
seq-rs1421-DF	jcf7190000002678	414369	394826	417768	-	PSME_41211	ath:AT1G62750	DD1040
seq-rs14247-DF	jcf7190000032889	285225	36484	285505	-	PSME_41487	ath:AT4G01660	DD5,Eref
seq-rs14259-DF	jcf7190000032930	582649	563100	582709	-	PSME_34161	ath:AT4G21820	DD5
seq-rs14355-DF	jcf7190000033292	356813	236025	364538	-	PSME_43916	ath:AT4G15020	Eref
seq-rs14356-DF	jcf7190000033292	362654	236025	364538	-	PSME_43916	ath:AT4G15020	MSP,CMD
seq-rs14393-DF	jcf7190000033410	209800	.	.	.	.		DD5,MAR,Eref,CMD,DD1040
seq-rs14401-DF	jcf7190000033443	213848	212547	214408	+	PSME_39492	ath:AT5G47750	PAS
seq-rs14432-DF	jcf7190000033503	374318	372665	401776	+	PSME_47510	ath:AT2G36690	DD1040
seq-rs14442-DF	jcf7190000033515	266721	.	.	.	.		AHM
seq-rs14507-DF	jcf7190000033727	142876	142611	152694	-	PSME_45688	ath:AT4G10260	DD5
seq-rs14509-DF	jcf7190000033732	176307	173643	178689	-	PSME_25893	ath:AT5G48740	MSP,CMD,DD1040
seq-rs14525-DF	jcf7190000033772	78959	78706	80223	+	PSME_08926	ath:AT2G36780	EMT
seq-rs14639-DF	jcf7190000034286	866318	865791	896138	+	PSME_45201	ath:AT3G02710	EMT
seq-rs14649-DF	jcf7190000034298	292908	292771	327874	+	PSME_49284	ath:AT5G10070	MAT,PAS
seq-rs14708-DF	jcf7190000034480	208347	156074	393967	-	PSME_49493	ath:AT2G20790	MSP,AHM,DD5,Eref,CMD,CMI,DD1040
seq-rs14714-DF	jcf7190000034499	40545	.	.	.	.		MAT,PAS,Eref
seq-rs14719-DF	jcf7190000034540	53473	.	.	.	.		MAP,MSP,CMI
seq-rs14724-DF	jcf7190000034540	105344	94012	107053	+	PSME_14529	ath:AT5G05340	DD18,DD1040
seq-rs14728-DF	jcf7190000034561	137331	137091	148097	-	PSME_20908	ath:AT3G13220	CMD
seq-rs14738-DF	jcf7190000034576	351683	351229	354250	-	PSME_10123	ath:AT5G22260	DD5,DD1040
seq-rs14739-DF	jcf7190000034576	579252	474882	579426	+	PSME_23860	ath:ArthMp070	CMD
seq-rs14805-DF	jcf7190000034736	672635	.	.	.	.		DD5,Eref,DD1040
seq-rs14820-DF	jcf7190000034760	377021	76422	377193	-	PSME_14701	ath:AT1G66730	DD_0
seq-rs14821-DF	jcf7190000034760	377076	76422	377193	-	PSME_14701	ath:AT1G66730	EMT
seq-rs15052-DF	jcf7190000035465	431221	389037	440108	-	PSME_31346	ath:AT3G17450	CMD
seq-rs1508-DF	jcf7190000002764	500617	499955	529688	+	PSME_16071	ath:AT4G33170	MAT,DD5,Eref,DD1040
seq-rs1511-DF	jcf7190000002764	668312	665913	858945	+	PSME_49967	ath:AT4G33170	CMD
seq-rs15173-DF	jcf7190000035918	1102057	1101760	1105280	+	PSME_50707	ath:AT4G13670	MSP,CMI
seq-rs15178-DF	jcf7190000035931	299785	299399	333171	-	PSME_10237	ath:ArthMp070	FFP,EMT
seq-rs15183-DF	jcf7190000035931	718292	716573	718539	+	PSME_42761	ath:AT2G06050	EMT
seq-rs15212-DF	jcf7190000036075	145591	145204	178467	-	PSME_49033	ath:AT1G48030	EMT,CMD
seq-rs15284-DF	jcf7190000036146	438015	240605	507984	+	PSME_50893	ath:AT3G22220	MAP,CMI
seq-rs1529-DF	jcf7190000002785	277433	277394	278334	-	PSME_43880	ath:AT3G26520	Eref,CMD,DD1040
seq-rs15359-DF	jcf7190000036362	186878	186473	189375	+	PSME_16669	ath:AT2G36870	CMD
seq-rs153-DF	jcf7190000000445	298515	297346	298743	-	PSME_00767	ath:AT5G12870	MCMT,DD_0,EMT
seq-rs15421-DF	jcf7190000036528	578897	490194	580993	-	PSME_33551	ath:ArthMp070	AHM
seq-rs15457-DF	jcf7190000036661	228147	227353	228500	-	PSME_46980	ath:AT1G68520	SHM,DD1040
seq-rs15465-DF	jcf7190000036669	343260	.	.	.	.		EMT
seq-rs15481-DF	jcf7190000036693	164229	163316	165217	+	PSME_08741	ath:AT5G02500	TD
seq-rs15528-DF	jcf7190000036906	33108	31302	33108	+	PSME_47569	ath:AT4G39230	MAP,AHM,CMI
seq-rs15566-DF	jcf7190000037011	49011	45312	49265	-	PSME_26011	ath:AT1G71210	MSP
seq-rs15569-DF	jcf7190000037013	24469	23753	24482	+	PSME_20151	None	Eref
seq-rs15570-DF	jcf7190000037013	24534	.	.	.	.		MAT,DD5,Eref
seq-rs15692-DF	jcf7190000037399	85373	85274	162811	+	PSME_50088	ath:AT5G54960	DD_0
seq-rs15698-DF	jcf7190000037421	410221	410012	411086	-	PSME_27953	ath:AT5G35550	MAP
seq-rs15725-DF	jcf7190000037503	292576	.	.	.	.		EMT
seq-rs15780-DF	jcf7190000037780	189106	187063	191125	+	PSME_26214	ath:AT2G22450	TD
seq-rs15818-DF	jcf7190000037905	551299	549281	558788	-	PSME_48445	ath:AT1G06230	CMD
seq-rs15835-DF	jcf7190000037962	29150	28021	75727	-	PSME_50955	ath:AT1G49380	AHM,DD5,DD18,PAS,Eref,CMD,DD1040
seq-rs15905-DF	jcf7190000038161	6912	5635	7026	-	PSME_09769	ath:AT1G15000	SHM,DD18,DD1040
seq-rs15925-DF	jcf7190000038242	427012	.	.	.	.		MAR,Eref
seq-rs15934-DF	jcf7190000038283	119914	.	.	.	.		MAT,DD_0
seq-rs15948-DF	jcf7190000038320	1114278	.	.	.	.		DD_0,EMT
seq-rs16030-DF	jcf7190000038462	131738	131646	132231	-	PSME_31562	ath:AT1G71120	MAT
seq-rs16046-DF	jcf7190000038490	61208	40206	64622	-	PSME_41607	ath:AT3G05480	DD1040
seq-rs16165-DF	jcf7190000038948	332121	298025	338404	+	PSME_38953	ath:AT1G03080	DD5
seq-rs16239-DF	jcf7190000039220	258986	258514	259916	-	PSME_25950	ath:AT2G23060	DD_0,EMT
seq-rs16292-DF	jcf7190000039314	51302	50727	51860	+	PSME_27645	ath:AT1G61790	EMT
seq-rs16295-DF	jcf7190000039314	702098	.	.	.	.		CMD
seq-rs16318-DF	jcf7190000039361	79365	78013	80202	+	PSME_46867	ath:AT2G17040	MAP,MSP,CMI
seq-rs1651-DF	jcf7190000002945	825265	822736	825854	+	PSME_16449	ath:AT3G12810	MAT,DD5,Eref,DD1040
seq-rs1652-DF	jcf7190000002945	844043	.	.	.	.		Eref,CMD
seq-rs165-DF	jcf7190000000498	547077	546582	549697	-	PSME_30114	ath:AT3G19930	MAT,DD_0,DD_18,EMT
seq-rs1661-DF	jcf7190000002945	1051665	963203	1052650	+	PSME_12727	ath:AT3G12810	MAT,DD_18
seq-rs1678-DF	jcf7190000002975	31408	30862	31778	-	PSME_23475	ath:AT3G53150	MAT
seq-rs17268-DF	jcf7190000042349	339653	339177	343734	+	PSME_45349	ath:AT2G41870	MAP
seq-rs1726-DF	jcf7190000003211	32915	.	.	.	.		Eref
seq-rs174-DF	jcf7190000000507	1174624	1140690	1231538	-	PSME_37980	ath:AT5G59980	DD1040
seq-rs17532-DF	jcf7190000043487	155659	155364	156760	-	PSME_32519	ath:AT5G56300	CMD,DD1040
seq-rs17700-DF	jcf7190000044255	201039	199095	201537	+	PSME_32334	ath:AT1G25390	MAP,MSP,CMI
seq-rs1840-DF	jcf7190000003430	559839	494806	560936	-	PSME_46630	ath:AT5G55960	MAP
seq-rs1865-DF	jcf7190000003492	29531	21658	79088	-	PSME_34025	ath:AT5G16750	Eref
seq-rs1880-DF	jcf7190000003550	182910	.	.	.	.		MAP,AHM
seq-rs1898-DF	jcf7190000003564	355276	322557	406033	-	PSME_24683	ath:AT4G15020	MAT
seq-rs18996-DF	jcf7190000049807	467610	.	.	.	.		EMT
seq-rs19008-DF	jcf7190000049865	392967	.	.	.	.		MAT,DD5,Eref,CMD
seq-rs190-DF	jcf7190000000564	640943	453003	825458	+	PSME_24534	ath:AT3G17450	MAT,DD5,Eref,DD1040
seq-rs1910-DF	jcf7190000003591	616801	.	.	.	.		MAT,DD5,PAS,MAR,Eref,DD1040
seq-rs1980-DF	jcf7190000003685	418134	417413	418622	+	PSME_48550	ath:AT1G20230	MAT,DD5,DD1040
seq-rs19908-DF	jcf7190000054239	377841	296409	379230	+	PSME_23404	ath:AT4G33240	DD5,DD1040
seq-rs2011-DF	jcf7190000003770	138179	86140	141139	-	PSME_25682	ath:ArthMp070	DD5
seq-rs20124-DF	jcf7190000055276	50359	49452	50555	-	PSME_05854	ath:AT2G26860	MSP,CMD
seq-rs2015-DF	jcf7190000003777	99922	40885	99997	+	PSME_37291	ath:ArthMp070	DD1040
seq-rs20748-DF	jcf7190000058573	57663	57450	62096	-	PSME_36073	ath:AT5G62850	Eref,CMD,DD1040
seq-rs2105-DF	jcf7190000003872	301696	300651	333027	-	PSME_45375	ath:AT1G72280	DD5,DD1040
seq-rs2131-DF	jcf7190000003916	249499	244113	290175	-	PSME_30358	ath:AT4G33240	MAP
seq-rs216-DF	jcf7190000000612	132509	131260	133991	+	PSME_20832	ath:AT3G26120	DD1040
seq-rs21936-DF	jcf7190000065234	202037	125762	219797	-	PSME_23763	ath:AT4G15020	MAT,DD5
seq-rs21-DF	jcf7190000000060	34133	33246	34583	+	PSME_24306	None	PAS
seq-rs2210-DF	jcf7190000004080	152614	132539	247253	-	PSME_21884	ath:ArthMp070	DD5,MAR,Eref,CMD,DD1040
seq-rs2215-DF	jcf7190000004080	1081804	1081412	1084811	-	PSME_35938	ath:ArthMp070	DD5,MAR,Eref,CMD,DD1040
seq-rs22224-DF	jcf7190000067192	321117	179425	321340	+	PSME_11847	ath:AT3G17450	DD5
seq-rs2238-DF	jcf7190000004096	319288	317027	319634	-	PSME_38911	ath:AT1G56145	DD_0
seq-rs2280-DF	jcf7190000004226	32057	31506	38206	+	PSME_26753	ath:AT3G12050	DD_0
seq-rs22848-DF	jcf7190000071139	43101	41694	43230	+	PSME_25676	ath:AT2G36970	EMT
seq-rs2321-DF	jcf7190000004304	689426	611932	758583	-	PSME_49217	ath:ArthMp070	CMD,DD1040
seq-rs23388-DF	jcf7190000074538	202642	.	.	.	.		PAS
seq-rs2425-DF	jcf7190000004531	32026	.	.	.	.		MSP,DD5,DD1040
seq-rs24432-DF	jcf7190000082595	347396	347352	348099	+	PSME_51036	ath:AT1G68590	DD1040
seq-rs2452-DF	jcf7190000004556	326113	.	.	.	.		DD1040
seq-rs24540-DF	jcf7190000083678	582619	541169	842176	+	PSME_39781	ath:AT5G39900	MAT,DD5,PAS
seq-rs24864-DF	jcf7190000086741	350565	344479	351158	-	PSME_12504	ath:AT1G70750	DD_0,EMT
seq-rs24912-DF	jcf7190000087421	212019	210562	213475	-	PSME_41308	ath:AT1G25230	TD
seq-rs24960-DF	jcf7190000088222	104582	103652	105432	+	PSME_15083	ath:AT5G09970	Eref
seq-rs2524-DF	jcf7190000004660	483326	481682	486165	-	PSME_49038	ath:AT5G43860	MAP,CMI
seq-rs25608-DF	jcf7190000094987	725401	700696	733229	-	PSME_36324	ath:AT5G16280	PAS
seq-rs2635-DF	jcf7190000004807	723195	722180	813979	+	PSME_13942	ath:AT5G58610	MAP,MSP,AHM,DD5,DD18,CMD,CMI,DD1040
seq-rs263-DF	jcf7190000000665	162426	114172	204727	+	PSME_50746	ath:AT3G16090	SHM,DD1040
seq-rs2656-DF	jcf7190000004811	797592	796759	801410	+	PSME_15438	ath:AT2G27430	DD5,CMD,DD1040
seq-rs2709-DF	jcf7190000004937	235533	233628	235786	-	PSME_36857	ath:AT4G02750	MAT,DD5,PAS,Eref,DD1040
seq-rs2784-DF	jcf7190000005050	90413	78009	90659	-	PSME_40389	ath:AT1G65320	EMT
seq-rs2821-DF	jcf7190000005107	135804	126841	139343	+	PSME_12768	ath:AT4G16740	Eref
seq-rs2824-DF	jcf7190000005107	138886	126841	139343	+	PSME_12768	ath:AT4G16740	MAT,DD5,DD1040
seq-rs28296-DF	jcf7190000145066	74736	70032	75494	+	PSME_35778	ath:AT1G20980	Eref
seq-rs2848-DF	jcf7190000005156	1398707	1394547	1460765	-	PSME_38396	ath:AT4G02110	SHM
seq-rs2859-DF	jcf7190000005180	391518	391295	392845	+	PSME_18513	ath:AT5G11840	MAT,DD_0
seq-rs2862-DF	jcf7190000005205	60076	55984	60632	+	PSME_28123	None	AHM
seq-rs2877-DF	jcf7190000005240	300657	299974	301805	-	PSME_12695	ath:AT2G14095	MAP,MSP,CMI
seq-rs2888-DF	jcf7190000005273	101993	29902	102247	+	PSME_18819	ath:ArthMp075	MSP
seq-rs28-DF	jcf7190000000107	173440	79878	334734	-	PSME_50386	ath:AT4G15020	MAT,DD5,PAS,Eref
seq-rs2901-DF	jcf7190000005303	726887	725665	776700	-	PSME_17559	ath:AT4G16110	SHM,DD18
seq-rs2918-DF	jcf7190000005316	1333757	1332847	1378771	-	PSME_51247	ath:AT4G15020	MAT,MCMT,DD_0,NFFD,FFP,EMT
seq-rs29316-DF	jcf7190000199802	36904	35789	38440	-	PSME_40967	ath:AT1G20230	DD5,Eref
seq-rs2966-DF	jcf7190000005386	359189	268003	406420	+	PSME_15004	ath:AT2G19910	TD
seq-rs2981-DF	jcf7190000005420	275289	261909	275450	-	PSME_46528	ath:AT3G22430	MAR,CMD
seq-rs3015-DF	jcf7190000005460	242709	241077	243733	-	PSME_14709	ath:AT5G64020	DD5
seq-rs3028-DF	jcf7190000005516	58151	.	.	.	.		EMT
seq-rs3029-DF	jcf7190000005517	577802	442462	578729	+	PSME_29644	ath:AT5G62740	MAR,Eref,CMD
seq-rs3062-DF	jcf7190000005590	205236	203902	207510	+	PSME_26010	ath:AT4G13650	MSP,AHM,DD5,CMD,DD1040
seq-rs3064-DF	jcf7190000005590	207137	203902	207510	+	PSME_26010	ath:AT4G13650	DD1040
seq-rs3092-DF	jcf7190000005595	382675	.	.	.	.		TD,MAP,AHM
seq-rs3116-DF	jcf7190000005641	56266	47893	59478	-	PSME_23287	ath:AT2G32850	MAP,EMT
seq-rs3138-DF	jcf7190000005673	591287	590831	627517	-	PSME_23889	ath:AT5G18260	Eref
seq-rs3139-DF	jcf7190000005673	915505	.	.	.	.		Eref
seq-rs3180-DF	jcf7190000005713	1088582	1002792	1099146	-	PSME_50848	ath:AT2G25320	MAT
seq-rs3186-DF	jcf7190000005733	111698	108989	111754	-	PSME_36121	ath:AT1G71040	MAT,DD5,DD1040
seq-rs3190-DF	jcf7190000005733	253605	251927	254016	-	PSME_43144	ath:AT1G71040	EMT
seq-rs3238-DF	jcf7190000005845	657900	618006	658083	+	PSME_50752	ath:AT1G79740	MAT,DD5,MAR,Eref,CMD,DD1040
seq-rs3245-DF	jcf7190000005845	925275	762420	938325	+	PSME_51411	ath:AT2G16760	AHM
seq-rs3297-DF	jcf7190000005995	52328	48381	187052	+	PSME_10079	ath:AT3G18290	DD1040
seq-rs32-DF	jcf7190000000108	154239	.	.	.	.		MAT,DD5,Eref
seq-rs3324-DF	jcf7190000006075	572559	571635	623335	-	PSME_50836	ath:ArthMp070	MAT
seq-rs3329-DF	jcf7190000006090	986857	983909	990432	+	PSME_23814	ath:AT3G48060	EMT
seq-rs3350-DF	jcf7190000006113	369189	357902	420809	+	PSME_22581	ath:AT5G50420	Eref
seq-rs3360-DF	jcf7190000006147	1350053	1138695	1350169	-	PSME_49408	ath:ArthMp070	MSP
seq-rs3424-DF	jcf7190000006310	141203	.	.	.	.		EMT
seq-rs351-DF	jcf7190000000810	289660	289397	292019	-	PSME_25469	ath:AT4G33950	MAT,DD5
seq-rs356-DF	jcf7190000000819	195171	192837	378067	+	PSME_50028	ath:AT3G17450	MAT
seq-rs3608-DF	jcf7190000006655	1175950	1175924	1177153	+	PSME_07603	ath:AT5G67300	MSP
seq-rs3776-DF	jcf7190000007111	117509	114672	117784	-	PSME_25395	ath:AT5G54630	Eref
seq-rs3836-DF	jcf7190000007258	387432	383482	393373	-	PSME_25365	ath:AT4G39650	AHM
seq-rs3887-DF	jcf7190000007368	454748	453775	639236	+	PSME_21751	ath:AT2G45540	DD_0
seq-rs3943-DF	jcf7190000007563	771435	.	.	.	.		MAR,Eref
seq-rs3949-DF	jcf7190000007568	20211	19554	22523	-	PSME_19814	ath:AT5G18240	DD5,FFP,DD1040
seq-rs3956-DF	jcf7190000007595	15184	11866	15506	+	PSME_37604	ath:AT5G20190	MAT,DD5,DD18,MAR,Eref,DD1040
seq-rs3999-DF	jcf7190000007728	150187	149016	150709	-	PSME_29175	ath:AT4G05050	DD5,DD1040
seq-rs4040-DF	jcf7190000007852	112566	110754	113435	-	PSME_01354	ath:AT1G25360	EMT
seq-rs4063-DF	jcf7190000007866	40966	40041	41079	+	PSME_45243	ath:AT3G58190	MAP,MSP,MAR,Eref,CMD,CMI
seq-rs407-DF	jcf7190000000934	68432	66244	69263	+	PSME_29360	ath:AT3G46510	MAP,MSP,Eref,CMI
seq-rs4114-DF	jcf7190000007984	132132	130848	132514	+	PSME_15201	ath:AT2G36970	EMT
seq-rs420-DF	jcf7190000000942	192345	187079	333146	+	PSME_49208	ath:ArthMp070	DD_0,Eref
seq-rs423-DF	jcf7190000000944	36637	.	.	.	.		Eref
seq-rs438-DF	jcf7190000000955	83590	.	.	.	.		AHM
seq-rs4450-DF	jcf7190000008836	573211	454745	574013	+	PSME_50824	ath:ArthMp070	DD5
seq-rs4483-DF	jcf7190000008905	56213	55076	60034	-	PSME_32990	ath:AT1G26560	SHM,DD5,DD18,DD1040
seq-rs4496-DF	jcf7190000008933	110093	.	.	.	.		PAS
seq-rs4520-DF	jcf7190000008980	54624	38770	57801	-	PSME_36320	ath:AT5G46610	EMT
seq-rs453-DF	jcf7190000000998	480225	348602	480414	-	PSME_49188	ath:AT1G16780	EMT
seq-rs4562-DF	jcf7190000009038	662796	662758	697014	-	PSME_36993	ath:ArthMp070	Eref
seq-rs4576-DF	jcf7190000009066	89892	.	.	.	.		DD_18
seq-rs4603-DF	jcf7190000009086	643297	642319	645874	-	PSME_20353	ath:AT3G25980	Eref
seq-rs465-DF	jcf7190000001014	576935	576338	577514	+	PSME_20848	ath:AT5G15780	MCMT,DD_0,EMT
seq-rs4663-DF	jcf7190000009194	835855	775505	836858	+	PSME_38568	ath:ArthMp070	DD5,DD1040
seq-rs4772-DF	jcf7190000009388	135958	134348	137105	+	PSME_50820	ath:AT1G76940	DD5
seq-rs4792-DF	jcf7190000009440	468218	467597	470248	-	PSME_08454	ath:AT1G11290	MSP,Eref
seq-rs4863-DF	jcf7190000009575	423948	423913	562921	+	PSME_30379	ath:AT3G17450	MAR,Eref
seq-rs49-DF	jcf7190000000157	71871	.	.	.	.		NFFD,FFP
seq-rs5053-DF	jcf7190000009879	820378	818386	835754	+	PSME_21759	ath:AT1G05120	MAR,Eref,CMD
seq-rs509-DF	jcf7190000001082	775261	638175	776842	+	PSME_48982	ath:AT5G52640	DD1040
seq-rs516-DF	jcf7190000001090	249711	.	.	.	.		MAT,MSP,DD5,MAR,Eref,CMD,DD1040
seq-rs5178-DF	jcf7190000010139	341543	341078	345833	+	PSME_30821	ath:AT1G10850	Eref
seq-rs5188-DF	jcf7190000010167	521811	.	.	.	.		MAT
seq-rs5286-DF	jcf7190000010311	127965	127757	130698	+	PSME_48978	ath:AT1G62660	CMD
seq-rs5464-DF	jcf7190000010611	439841	431774	440975	-	PSME_37359	ath:AT3G16770	Eref
seq-rs5482-DF	jcf7190000010639	425906	422104	428765	+	PSME_15870	ath:AT1G27170	Eref
seq-rs5486-DF	jcf7190000010639	426582	422104	428765	+	PSME_15870	ath:AT1G27170	CMD
seq-rs5509-DF	jcf7190000010693	476665	383479	500809	+	PSME_10849	ath:AT4G15020	Eref
seq-rs5602-DF	jcf7190000010843	492617	491843	493410	-	PSME_22034	ath:AT2G02990	DD_18,EMT
seq-rs5617-DF	jcf7190000010876	179692	179490	253675	-	PSME_38095	ath:ArthMp070	MCMT,DD_0,EMT
seq-rs5649-DF	jcf7190000010912	219597	.	.	.	.		MAT
seq-rs5742-DF	jcf7190000011149	213632	205413	213760	-	PSME_41730	ath:AT5G06770	Eref
seq-rs5863-DF	jcf7190000011528	176760	.	.	.	.		CMD
seq-rs5933-DF	jcf7190000011647	163900	163625	165856	+	PSME_09726	ath:AT5G45800	EMT
seq-rs5974-DF	jcf7190000011675	355216	350952	355398	-	PSME_18560	ath:AT5G17920	MAP,MSP,SHM,DD18,CMD,CMI,DD1040
seq-rs5982-DF	jcf7190000011691	123228	31025	177300	+	PSME_33426	ath:AT1G35220	Eref
seq-rs5983-DF	jcf7190000011691	149593	31025	177300	+	PSME_33426	ath:AT1G35220	SHM,DD18,DD1040
seq-rs6008-DF	jcf7190000011739	109513	104608	109517	+	PSME_46185	ath:AT1G61590	SHM
seq-rs6109-DF	jcf7190000011997	146809	.	.	.	.		EMT
seq-rs6111-DF	jcf7190000011997	147358	.	.	.	.		MAT,DD5
seq-rs617-DF	jcf7190000001286	163906	163458	243337	+	PSME_33865	ath:ArthMp075	MAR,Eref
seq-rs6182-DF	jcf7190000012133	16661	16435	18407	+	PSME_15419	ath:AT1G69550	Eref
seq-rs6210-DF	jcf7190000012177	429214	356443	466927	+	PSME_16385	ath:AT4G15020	MSP
seq-rs6288-DF	jcf7190000012334	473613	473598	524447	-	PSME_13353	ath:AT4G15020	MAT,DD_0,NFFD,FFP
seq-rs6292-DF	jcf7190000012349	731293	731024	805865	+	PSME_26965	ath:AT5G41150	SHM
seq-rs6321-DF	jcf7190000012444	545801	535232	572442	+	PSME_18339	ath:AT4G15020	DD_0,EMT
seq-rs6349-DF	jcf7190000012478	538208	529747	574222	+	PSME_49365	ath:AT2G23360	DD_0,EMT
seq-rs6461-DF	jcf7190000012704	72827	72696	74792	+	PSME_45722	ath:AT1G79040	PAS
seq-rs6464-DF	jcf7190000012714	183423	183372	185295	-	PSME_12558	ath:AT5G37810	MSP
seq-rs6478-DF	jcf7190000012771	201381	195017	205665	-	PSME_43607	ath:AT5G14640	DD_18
seq-rs6869-DF	jcf7190000013395	14241	.	.	.	.		DD_0
seq-rs6910-DF	jcf7190000013462	47249	46818	89046	+	PSME_14624	ath:AT4G02750	EMT
seq-rs6949-DF	jcf7190000013515	259186	250820	259575	+	PSME_13797	ath:AT5G11280	EMT
seq-rs7067-DF	jcf7190000013895	133711	131690	133851	-	PSME_22752	ath:AT3G50690	TD,CMD
seq-rs7086-DF	jcf7190000013922	1087555	1085419	1088403	-	PSME_39851	ath:AT5G11130	MAP,AHM,CMI
seq-rs7110-DF	jcf7190000014011	2486960	2303819	2487326	+	PSME_49025	ath:AT1G24706	MAT,DD5
seq-rs7165-DF	jcf7190000014192	318685	.	.	.	.		Eref
seq-rs7175-DF	jcf7190000014211	181337	179480	181738	-	PSME_17582	ath:AT2G13600	DD_18,EMT
seq-rs721-DF	jcf7190000001463	616427	585153	653103	+	PSME_37765	ath:ArthMp070	MAP,MSP,CMI
seq-rs726-DF	jcf7190000001463	652788	585153	653103	+	PSME_37765	ath:ArthMp070	MAT,DD5
seq-rs7277-DF	jcf7190000014485	188072	109102	257280	-	PSME_17721	ath:ArthMp070	DD5
seq-rs738-DF	jcf7190000001477	307180	.	.	.	.		DD_18
seq-rs7396-DF	jcf7190000014788	244483	239431	244663	+	PSME_21822	ath:AT3G12290	MAT
seq-rs7397-DF	jcf7190000014801	319192	318846	319754	-	PSME_48675	ath:AT2G41510	Eref
seq-rs7450-DF	jcf7190000014944	340680	334251	340958	-	PSME_20493	ath:AT4G32620	MCMT,DD_0,EMT
seq-rs7451-DF	jcf7190000014954	92788	92753	114246	-	PSME_40937	ath:AT3G17450	MAP,MSP
seq-rs7475-DF	jcf7190000015016	197688	197113	198372	-	PSME_03290	ath:AT3G19380	CMD
seq-rs7550-DF	jcf7190000015188	558312	.	.	.	.		DD5,MAR,Eref,CMD,DD1040
seq-rs760-DF	jcf7190000001545	150930	.	.	.	.		MAT,MWMT,DD5,MAR,Eref,CMD,DD1040
seq-rs7624-DF	jcf7190000015406	761430	735392	831321	-	PSME_33079	ath:AT3G17450	MAT,DD5,DD_18,Eref
seq-rs7637-DF	jcf7190000015437	53494	53438	57466	-	PSME_26021	ath:AT4G31910	CMD
seq-rs7695-DF	jcf7190000015538	1209462	1208501	1211610	-	PSME_17634	ath:AT1G65010	MAP,MSP,CMI
seq-rs7696-DF	jcf7190000015538	1209742	1208501	1211610	-	PSME_17634	ath:AT1G65010	PAS
seq-rs7712-DF	jcf7190000015565	145129	87318	167278	-	PSME_23879	ath:ArthMp070	MCMT,DD_0,EMT
seq-rs7810-DF	jcf7190000015733	576324	575994	590525	+	PSME_13234	ath:AT5G49910	FFP
seq-rs788-DF	jcf7190000001605	133328	132031	137412	-	PSME_29736	ath:AT3G57810	AHM
seq-rs7892-DF	jcf7190000015906	346597	320364	347410	-	PSME_36828	ath:AT3G19970	SHM,DD5,DD_18,DD18,DD1040
seq-rs8050-DF	jcf7190000016331	279810	278337	281030	-	PSME_30339	ath:AT3G57430	SHM
seq-rs8051-DF	jcf7190000016331	280816	278337	281030	-	PSME_30339	ath:AT3G57430	MAP
seq-rs8109-DF	jcf7190000016467	429228	428866	430609	+	PSME_10803	ath:AT2G38480	MAT,DD5,PAS,Eref
seq-rs813-DF	jcf7190000001657	359285	254925	359393	+	PSME_32121	ath:ArthMp070	PAS
seq-rs8142-DF	jcf7190000016534	21117	20280	21331	-	PSME_42774	ath:AT2G23790	DD5,DD1040
seq-rs8149-DF	jcf7190000016571	140950	140117	141060	+	PSME_22117	ath:AT5G59720	MAT,DD5,Eref
seq-rs8200-DF	jcf7190000016684	331095	330909	555156	-	PSME_49500	ath:AT3G03380	MAP,MSP,CMI
seq-rs8216-DF	jcf7190000016742	75298	14567	102646	-	PSME_25398	ath:AT4G15020	MSP
seq-rs8245-DF	jcf7190000016778	639652	.	.	.	.		MAT,Eref
seq-rs8251-DF	jcf7190000016808	610482	562677	632209	-	PSME_49453	ath:AT2G35330	PAS
seq-rs8275-DF	jcf7190000016826	40354	38052	40448	+	PSME_18457	ath:AT1G68930	MSP
seq-rs836-DF	jcf7190000001691	181598	168249	182661	-	PSME_48602	ath:AT3G07510	PAS
seq-rs8391-DF	jcf7190000017074	373551	371559	388626	-	PSME_36548	ath:AT4G33270	PAS
seq-rs8424-DF	jcf7190000017166	942373	894558	943149	+	PSME_49068	ath:ArthMp070	MAT,DD5,Eref
seq-rs8529-DF	jcf7190000017375	634650	617769	636145	-	PSME_27840	ath:AT2G13360	MAP,MSP,CMI
seq-rs8541-DF	jcf7190000017407	735729	734494	742541	-	PSME_27374	ath:AT5G60790	EMT
seq-rs857-DF	jcf7190000001729	287185	.	.	.	.		EMT
seq-rs8581-DF	jcf7190000017552	333455	322529	337247	-	PSME_36017	ath:AT4G35090	MSP
seq-rs8587-DF	jcf7190000017568	564416	564370	583886	+	PSME_31005	ath:AT3G56590	DD5,Eref
seq-rs8594-DF	jcf7190000017572	276555	225444	352225	+	PSME_45952	ath:AT4G30990	Eref
seq-rs8597-DF	jcf7190000017572	324221	225444	352225	+	PSME_45952	ath:AT4G30990	MAT,DD5,DD1040
seq-rs8729-DF	jcf7190000017950	70496	70383	72242	-	PSME_02320	ath:AT5G02500	PAS
seq-rs8756-DF	jcf7190000018003	432925	432508	433248	+	PSME_16850	ath:AT2G01080	DD18,CMD,DD1040
seq-rs8789-DF	jcf7190000018143	433023	432629	433818	-	PSME_41309	None	Eref
seq-rs8790-DF	jcf7190000018144	378877	367371	378884	+	PSME_50419	ath:AT4G00030	DD1040
seq-rs8800-DF	jcf7190000018153	171922	171131	172419	-	PSME_24169	ath:AT2G44760	Eref
seq-rs8849-DF	jcf7190000018257	321230	320561	322061	-	PSME_31534	ath:AT1G13570	EMT
seq-rs8851-DF	jcf7190000018273	122973	.	.	.	.		PAS
seq-rs8870-DF	jcf7190000018381	155346	91123	155413	-	PSME_47800	ath:AT5G50400	TD
seq-rs8896-DF	jcf7190000018432	482863	402220	482986	-	PSME_31927	ath:AT5G55500	MAT,DD5,Eref,DD1040
seq-rs8935-DF	jcf7190000018477	638721	600797	638880	+	PSME_28144	ath:AT3G26950	EMT
seq-rs8954-DF	jcf7190000018554	103222	.	.	.	.		CMD
seq-rs8971-DF	jcf7190000018579	283136	.	.	.	.		MAT,DD5,Eref,DD1040
seq-rs900-DF	jcf7190000001801	73876	.	.	.	.		AHM,CMD
seq-rs9035-DF	jcf7190000018735	107489	107196	109441	+	PSME_21910	ath:AT2G13600	MSP
seq-rs9043-DF	jcf7190000018794	56974	.	.	.	.		CMD
seq-rs9044-DF	jcf7190000018807	427120	424640	427473	-	PSME_11965	ath:AT4G02750	DD18,DD1040
seq-rs9063-DF	jcf7190000018814	253474	.	.	.	.		DD_0
seq-rs9111-DF	jcf7190000018925	316443	316086	320818	+	PSME_45497	ath:AT1G05460	MAP,MSP,CMD,CMI
seq-rs9119-DF	jcf7190000018925	541493	.	.	.	.		MAP,MSP,MAR,Eref,CMD,CMI
seq-rs9194-DF	jcf7190000019091	243745	242132	244984	-	PSME_22789	ath:AT1G61190	EMT
seq-rs9266-DF	jcf7190000019218	514268	.	.	.	.		MAT,DD5,Eref,DD1040
seq-rs9326-DF	jcf7190000019289	813886	711742	814243	+	PSME_34878	ath:AT3G25440	CMD
seq-rs9381-DF	jcf7190000019473	649856	648263	650683	-	PSME_35120	ath:AT1G11290	MAT,DD5,PAS,Eref
seq-rs9393-DF	jcf7190000019534	166609	164110	169243	+	PSME_13480	ath:AT5G49720	DD18,DD1040
seq-rs939-DF	jcf7190000001859	403566	381280	580179	-	PSME_44468	ath:ArthMp070	PAS
seq-rs9487-DF	jcf7190000019753	462679	460141	465069	+	PSME_15788	ath:AT5G18170	PAS
seq-rs9512-DF	jcf7190000019816	243394	242944	292471	-	PSME_25668	ath:AT4G21800	MAP
seq-rs9518-DF	jcf7190000019827	401283	394095	526390	+	PSME_19016	ath:AT1G27840	MSP
seq-rs9634-DF	jcf7190000020117	204178	203024	204424	+	PSME_01467	ath:AT2G15480	Eref
seq-rs9650-DF	jcf7190000020175	390323	.	.	.	.		EMT
seq-rs9698-DF	jcf7190000020257	364842	364519	366609	-	PSME_31809	ath:AT1G69310	MAT,MAP,MSP,PAS,CMD,CMI
seq-rs9789-DF	jcf7190000020458	174164	173954	179602	-	PSME_21548	ath:AT4G10440	Eref
seq-rs9886-DF	jcf7190000020768	94637	94475	95241	+	PSME_49053	ath:AT1G78380	EMT
seq-rs9898-DF	jcf7190000020795	370631	370542	371587	+	PSME_31895	ath:AT1G69780	DD_18
seq-rs9907-DF	jcf7190000020817	682426	635942	846525	-	PSME_42985	ath:AT3G22220	MAT,DD5,DD1040
seq-rs9971-DF	jcf7190000020965	16468	15547	17755	-	PSME_41154	ath:AT1G79680	AHM,CMD
seq-rs9983-DF	jcf7190000020966	295463	294916	295512	+	PSME_01592	ath:AT5G21105	DD_18,EMT
