## Supplemental file 9 for "Spatially heterogeneous selection and inter-varietal differentiation maintain population structure and local adaptation in a widespread conifer"

### Sheet: Sheet1
Additional file 9. SNPs associated with environmental variables of interior populations.
SNP ID	Scaffold ID	SNP position	Gene - Start	Gene - End	Strand	Gene ID	Locus - Annotation (AT)	Environmental variables
seq-rs68-DF	jcf7190000000211	95000	94793	95786	-	PSME_45984	ath:AT4G27435	SHM
seq-rs82-DF	jcf7190000000251	136516	129811	137655	-	PSME_16537	ath:AT1G65910	MWMT,TD,SHM,eFFP,EXT
seq-rs105-DF	jcf7190000000325	200192	200175	205422	+	PSME_49355	ath:AT5G48385	MWMT,SHM
seq-rs143-DF	jcf7190000000422	172924	172197	173126	+	PSME_08747	ath:AT2G33700	DD1040
seq-rs180-DF	jcf7190000000536	128697	128674	129316	+	PSME_24686	ath:AT1G15010	MAP,PAS
seq-rs196-DF	jcf7190000000567	1273644	1271850	1274013	+	PSME_31225	ath:AT2G17980	MCMT,TD,SHM,DD_0,DD_18,bFFD,EMT
seq-rs213-DF	jcf7190000000605	229506	.	.	.	.		DD_0
seq-rs244-DF	jcf7190000000640	486597	.	.	.	.		DD_18
seq-rs301-DF	jcf7190000000728	153120	143432	169711	+	PSME_49282	ath:AT5G03415	MWMT,RH
seq-rs359-DF	jcf7190000000819	580479	458775	593410	+	PSME_24744	ath:AT3G17450	DD5,DD1040
seq-rs450-DF	jcf7190000000995	367630	.	.	.	.		MAT,FFP
seq-rs464-DF	jcf7190000001014	576355	576338	577514	+	PSME_20848	ath:AT5G15780	TD
seq-rs471-DF	jcf7190000001016	237633	.	.	.	.		MWMT,TD,AHM,SHM,DD_18,bFFD,eFFP,EMT,EXT,RH
seq-rs484-DF	jcf7190000001055	236075	234209	236431	-	PSME_22021	ath:AT1G07230	CMD
seq-rs549-DF	jcf7190000001168	253125	.	.	.	.		MAP
seq-rs565-DF	jcf7190000001201	1130823	1130755	1132965	+	PSME_13169	ath:AT5G38260	MWMT,TD,eFFP,EMT,RH
seq-rs584-DF	jcf7190000001218	143323	.	.	.	.		MAP,PAS
seq-rs602-DF	jcf7190000001280	269752	269361	438461	-	PSME_37200	ath:AT3G24180	DD_0
seq-rs634-DF	jcf7190000001356	150024	148891	162954	-	PSME_29263	ath:AT1G43760	MWMT,EXT
seq-rs644-DF	jcf7190000001356	952107	951726	952193	-	PSME_03621	ath:AT4G35490	TD,EXT
seq-rs668-DF	jcf7190000001384	979213	.	.	.	.		MAP
seq-rs704-DF	jcf7190000001452	110872	83686	111502	+	PSME_13335	ath:AT3G25500	MWMT
seq-rs749-DF	jcf7190000001503	179764	177312	179957	-	PSME_04749	ath:AT4G13650	bFFD
seq-rs781-DF	jcf7190000001566	39004	13044	39390	-	PSME_12631	ath:AT4G14350	RH
seq-rs796-DF	jcf7190000001624	748241	.	.	.	.		DD5,DD1040
seq-rs813-DF	jcf7190000001657	359285	254925	359393	+	PSME_32121	ath:ArthMp070	MWMT,TD,SHM,DD_0,bFFD,eFFP,EMT,EXT,MAR
seq-rs824-DF	jcf7190000001681	91567	.	.	.	.		SHM
seq-rs842-DF	jcf7190000001701	273777	268282	273861	-	PSME_26227	ath:AT4G00900	SHM
seq-rs871-DF	jcf7190000001742	117653	107491	121235	-	PSME_22090	ath:AT1G70320	MAR
seq-rs879-DF	jcf7190000001747	37078	35118	37111	-	PSME_46078	ath:AT3G23330	CMD,DD1040
seq-rs874-DF	jcf7190000001747	10994	10264	11775	-	PSME_07367	ath:AT5G05340	DD_0
seq-rs928-DF	jcf7190000001844	433785	.	.	.	.		MAT,DD_0,FFP
seq-rs957-DF	jcf7190000001887	173904	173020	174079	+	PSME_28075	ath:AT2G42440	MWMT,SHM
seq-rs1030-DF	jcf7190000001971	117537	117181	210088	+	PSME_35584	ath:AT3G17450	TD,SHM,bFFD,EMT,EXT
seq-rs1041-DF	jcf7190000001986	290681	289896	292763	+	PSME_29273	ath:AT1G11290	SHM
seq-rs1046-DF	jcf7190000001999	263609	263336	266178	+	PSME_36868	ath:AT3G12050	MWMT,eFFP,EXT
seq-rs1057-DF	jcf7190000002024	352143	.	.	.	.		RH
seq-rs1061-DF	jcf7190000002024	1130159	.	.	.	.		MWMT,TD,DD_18,bFFD,eFFP,EMT,EXT
seq-rs1098-DF	jcf7190000002074	212213	164168	247189	-	PSME_23057	ath:ArthMp070	MAT
seq-rs1182-DF	jcf7190000002203	57790	.	.	.	.		MWMT
seq-rs1276-DF	jcf7190000002406	35713	.	.	.	.		TD,MAP,bFFD,eFFP,EMT,EXT,RH
seq-rs1290-DF	jcf7190000002435	115042	114658	131223	-	PSME_34823	ath:AT3G16520	bFFD
seq-rs1294-DF	jcf7190000002440	288926	284976	289108	-	PSME_19554	ath:AT3G23900	SHM
seq-rs1356-DF	jcf7190000002565	1018535	1018349	1022584	-	PSME_39028	ath:AT4G39830	MAP
seq-rs1396-DF	jcf7190000002607	834655	.	.	.	.		MWMT,TD,eFFP,EXT,RH
seq-rs1416-DF	jcf7190000002667	42130	.	.	.	.		FFP
seq-rs1419-DF	jcf7190000002671	578969	.	.	.	.		bFFD
seq-rs1470-DF	jcf7190000002726	479662	473975	480254	+	PSME_36945	ath:AT4G14330	MWMT,TD,SHM,bFFD,eFFP,EMT,EXT,MAR
seq-rs1482-DF	jcf7190000002747	325116	324792	328113	-	PSME_50262	ath:AT1G29280	bFFD
seq-rs1498-DF	jcf7190000002763	146163	145044	147686	-	PSME_25590	ath:AT2G22070	CMD
seq-rs1506-DF	jcf7190000002764	400142	368999	400758	+	PSME_12476	ath:AT2G41020	MAP
seq-rs1520-DF	jcf7190000002765	204000	203917	205856	+	PSME_42914	ath:AT1G09700	AHM
seq-rs1529-DF	jcf7190000002785	277433	277394	278334	-	PSME_43880	ath:AT3G26520	AHM
seq-rs1580-DF	jcf7190000002866	40487	23759	42742	+	PSME_15812	ath:AT2G02010	MAT
seq-rs1589-DF	jcf7190000002889	239230	236688	283587	-	PSME_28255	ath:ArthMp070	TD
seq-rs1614-DF	jcf7190000002928	37407	36119	38055	-	PSME_18971	ath:AT5G05340	SHM
seq-rs1619-DF	jcf7190000002929	1862650	.	.	.	.		DD_0
seq-rs1696-DF	jcf7190000003082	139977	123435	141975	-	PSME_46798	ath:AT3G14990	MWMT
seq-rs1741-DF	jcf7190000003221	431465	431356	434415	+	PSME_28847	ath:AT3G06720	DD_18
seq-rs1774-DF	jcf7190000003281	180546	180136	183829	-	PSME_46012	ath:AT5G54570	MAT,DD18
seq-rs1778-DF	jcf7190000003281	181352	180136	183829	-	PSME_46012	ath:AT5G54570	MAP
seq-rs1928-DF	jcf7190000003606	1252455	1103661	1252502	-	PSME_48396	ath:AT4G15020	SHM
seq-rs2009-DF	jcf7190000003760	114291	114158	115808	-	PSME_22445	ath:AT3G50070	MAP
seq-rs2016-DF	jcf7190000003777	355496	354970	360250	+	PSME_36837	ath:AT4G11420	MWMT,SHM,EXT
seq-rs2019-DF	jcf7190000003777	360189	354970	360250	+	PSME_36837	ath:AT4G11420	DD5,CMD,DD1040
seq-rs2020-DF	jcf7190000003777	1164110	1163232	1164491	+	PSME_05468	ath:AT3G25910	DD1040
seq-rs2037-DF	jcf7190000003810	989766	963654	997435	+	PSME_17158	ath:AT5G42950	SHM
seq-rs2049-DF	jcf7190000003810	1148426	1147614	1150143	+	PSME_47557	ath:AT1G11290	DD_0
seq-rs2033-DF	jcf7190000003810	619634	435679	619946	-	PSME_49358	ath:AT1G79740	eFFP,RH
seq-rs2045-DF	jcf7190000003810	994759	963654	997435	+	PSME_17158	ath:AT5G42950	MWMT,TD,bFFD,eFFP,EXT,RH
seq-rs2063-DF	jcf7190000003826	395971	395285	403933	+	PSME_23523	None	TD,DD_18,bFFD,EMT,RH
seq-rs2153-DF	jcf7190000003938	747582	.	.	.	.		DD5,DD18,DD1040
seq-rs2154-DF	jcf7190000003938	747873	.	.	.	.		FFP
seq-rs2155-DF	jcf7190000003938	748064	.	.	.	.		bFFD
seq-rs2190-DF	jcf7190000004034	40223	39630	40482	-	PSME_26132	ath:AT3G13770	DD_18,bFFD,EMT
seq-rs2327-DF	jcf7190000004342	79182	65149	81012	+	PSME_17671	ath:AT2G39950	TD,DD_18,bFFD,EMT,RH
seq-rs2356-DF	jcf7190000004388	104608	104478	107884	+	PSME_34670	ath:AT1G09630	MWMT,TD,eFFP,EXT
seq-rs2401-DF	jcf7190000004469	977165	952969	1007894	-	PSME_31109	ath:ArthMp070	SHM
seq-rs2409-DF	jcf7190000004485	1385193	1384024	1438060	-	PSME_33946	ath:AT3G58610	SHM,RH
seq-rs2456-DF	jcf7190000004562	297290	297159	310057	+	PSME_24955	ath:AT1G78070	AHM
seq-rs2505-DF	jcf7190000004648	278094	236721	278515	+	PSME_49971	ath:ArthMp070	SHM
seq-rs2510-DF	jcf7190000004657	341338	234076	343286	+	PSME_50954	ath:AT3G17450	MWMT,TD,DD_18,bFFD,eFFP,EMT,EXT,RH
seq-rs2537-DF	jcf7190000004660	1472719	1469297	1522801	-	PSME_32957	ath:ArthMp070	SHM
seq-rs2546-DF	jcf7190000004666	162628	116812	163818	-	PSME_13626	ath:AT3G15470	SHM
seq-rs2551-DF	jcf7190000004667	1096274	1094157	1096587	-	PSME_40398	ath:AT1G71060	SHM
seq-rs2566-DF	jcf7190000004704	309624	.	.	.	.		SHM,DD_0,DD_18
seq-rs2624-DF	jcf7190000004795	278984	265164	280118	+	PSME_17782	ath:AT4G19860	DD_0
seq-rs2644-DF	jcf7190000004810	497757	496729	540768	-	PSME_51034	ath:AT4G15020	SHM
seq-rs2679-DF	jcf7190000004908	280954	203075	367477	+	PSME_28349	ath:AT4G15020	MWMT,MCMT,TD,SHM,DD_18,bFFD,eFFP,EMT,EXT,MAR,RH
seq-rs2835-DF	jcf7190000005148	11456	.	.	.	.		MWMT,TD,eFFP,EMT,EXT
seq-rs2834-DF	jcf7190000005148	11431	.	.	.	.		TD,DD_18,eFFP,EXT,RH
seq-rs2877-DF	jcf7190000005240	300657	299974	301805	-	PSME_12695	ath:AT2G14095	MCMT,TD,DD_0,DD_18,bFFD,EMT,MAR
seq-rs2951-DF	jcf7190000005354	37305	36925	38439	+	PSME_38784	ath:AT1G09815	DD_0
seq-rs3002-DF	jcf7190000005449	1027337	963279	1039081	-	PSME_22638	ath:AT4G24610	MWMT,TD,eFFP,EXT,MAR,RH
seq-rs3004-DF	jcf7190000005449	1027898	963279	1039081	-	PSME_22638	ath:AT4G24610	MAT
seq-rs3057-DF	jcf7190000005587	556225	.	.	.	.		MCMT,TD,MAP,SHM,DD_18,bFFD,eFFP,EMT,EXT,RH
seq-rs3061-DF	jcf7190000005590	204873	203902	207510	+	PSME_26010	ath:AT4G13650	MAP
seq-rs3064-DF	jcf7190000005590	207137	203902	207510	+	PSME_26010	ath:AT4G13650	MWMT,eFFP,EXT
seq-rs3139-DF	jcf7190000005673	915505	.	.	.	.		MAP
seq-rs3142-DF	jcf7190000005677	161913	161173	183016	+	PSME_21238	ath:AT1G07030	TD,bFFD,eFFP,EMT,EXT,RH
seq-rs3197-DF	jcf7190000005770	145414	71437	145786	+	PSME_42065	ath:AT3G17450	SHM
seq-rs3279-DF	jcf7190000005962	86207	83361	203870	-	PSME_26545	ath:AT5G13530	MSP
seq-rs3329-DF	jcf7190000006090	986857	983909	990432	+	PSME_23814	ath:AT3G48060	TD,SHM,bFFD,EXT
seq-rs3331-DF	jcf7190000006090	989785	983909	990432	+	PSME_23814	ath:AT3G48060	TD,DD_18,bFFD,PAS,EMT
seq-rs3345-DF	jcf7190000006108	23293	.	.	.	.		CMD
seq-rs3390-DF	jcf7190000006219	57503	56821	84671	+	PSME_50564	ath:AT4G15020	MWMT,TD,bFFD,eFFP,EMT,EXT,MAR
seq-rs3397-DF	jcf7190000006246	548086	526640	613456	+	PSME_11125	ath:ArthMp070	DD_18,bFFD,EMT,MAR
seq-rs3486-DF	jcf7190000006413	654983	653262	656268	-	PSME_48792	ath:AT4G26640	SHM
seq-rs3487-DF	jcf7190000006413	655990	653262	656268	-	PSME_48792	ath:AT4G26640	MWMT,eFFP,RH
seq-rs3492-DF	jcf7190000006430	268089	.	.	.	.		AHM
seq-rs3496-DF	jcf7190000006438	219210	218944	247181	+	PSME_28978	ath:ArthMp070	TD,DD_18,bFFD
seq-rs3502-DF	jcf7190000006484	722840	.	.	.	.		MWMT,TD,SHM,DD_0,DD_18,eFFP,EMT,EXT
seq-rs3602-DF	jcf7190000006633	514231	513994	517378	-	PSME_15183	ath:AT3G12060	DD18
seq-rs3637-DF	jcf7190000006764	461649	457245	461725	-	PSME_14623	ath:AT5G05580	PAS
seq-rs3634-DF	jcf7190000006764	223546	28530	224526	+	PSME_41793	ath:ArthMp070	MWMT,EXT
seq-rs3661-DF	jcf7190000006815	214798	181637	216764	+	PSME_14223	ath:AT3G30300	MWMT,SHM,EXT
seq-rs3664-DF	jcf7190000006815	1434337	.	.	.	.		TD,EXT
seq-rs3692-DF	jcf7190000006869	319316	.	.	.	.		DD_0,DD_18
seq-rs3703-DF	jcf7190000006896	8817	.	.	.	.		PAS,CMI
seq-rs3756-DF	jcf7190000007080	29391	28924	32127	-	PSME_33875	ath:AT1G68140	DD_18
seq-rs3761-DF	jcf7190000007082	377762	376496	377830	+	PSME_04203	ath:AT4G02500	MWMT,TD,SHM,DD_18,eFFP
seq-rs3783-DF	jcf7190000007114	298796	.	.	.	.		PAS
seq-rs3797-DF	jcf7190000007132	106311	105524	106372	-	PSME_02549	ath:AT1G56430	RH
seq-rs3808-DF	jcf7190000007175	829970	824718	918841	-	PSME_34318	ath:ArthMp070	MAT
seq-rs3815-DF	jcf7190000007191	13719	11683	13739	-	PSME_41749	ath:AT4G30410	MAT,DD_18,bFFD,FFP,EMT,MAR
seq-rs3834-DF	jcf7190000007248	283950	282176	284112	+	PSME_15806	ath:AT1G72230	MAP
seq-rs3837-DF	jcf7190000007259	157075	86269	197658	-	PSME_49451	ath:AT3G22220	DD18,DD1040
seq-rs3883-DF	jcf7190000007347	213318	150119	238530	-	PSME_38032	ath:AT1G15330	MSP,SHM
seq-rs3933-DF	jcf7190000007513	180084	178899	183719	+	PSME_42792	ath:AT2G27500	MWMT,SHM,EXT
seq-rs4008-DF	jcf7190000007769	308125	307430	377383	+	PSME_26837	ath:AT1G54780	DD_18
seq-rs4006-DF	jcf7190000007769	307592	307430	377383	+	PSME_26837	ath:AT1G54780	DD_0
seq-rs4105-DF	jcf7190000007967	788559	760017	854344	-	PSME_50305	ath:AT4G15020	SHM
seq-rs4107-DF	jcf7190000007972	3237	2764	4044	+	PSME_07366	ath:AT5G45820	MWMT,EXT
seq-rs4115-DF	jcf7190000007984	132466	130848	132514	+	PSME_15201	ath:AT2G36970	EXT,RH
seq-rs4140-DF	jcf7190000008065	261972	261649	263626	-	PSME_29390	ath:AT3G08500	MAP
seq-rs4141-DF	jcf7190000008065	262291	261649	263626	-	PSME_29390	ath:AT3G08500	DD_0
seq-rs4147-DF	jcf7190000008089	1441486	1309920	1441805	-	PSME_32700	ath:AT3G20630	DD_18,bFFD,EMT
seq-rs4159-DF	jcf7190000008109	527094	.	.	.	.		TD,DD_18,bFFD,EMT
seq-rs4200-DF	jcf7190000008203	263872	.	.	.	.		MWMT
seq-rs4209-DF	jcf7190000008236	112399	.	.	.	.		MCMT,TD,DD_18,bFFD,eFFP,EMT,EXT,MAR,RH
seq-rs4240-DF	jcf7190000008286	164305	.	.	.	.		MAT,DD18
seq-rs4329-DF	jcf7190000008539	256230	256180	260181	+	PSME_37399	ath:AT4G30790	SHM
seq-rs4354-DF	jcf7190000008591	91616	.	.	.	.		DD_18,MAR
seq-rs4392-DF	jcf7190000008716	54815	51148	55061	+	PSME_51298	ath:AT3G51940	TD,bFFD,EMT
seq-rs4394-DF	jcf7190000008716	160855	.	.	.	.		DD_18
seq-rs4446-DF	jcf7190000008826	263628	.	.	.	.		MAT,DD18
seq-rs4448-DF	jcf7190000008826	264674	.	.	.	.		MWMT,SHM
seq-rs4533-DF	jcf7190000008981	1178347	1176802	1180780	-	PSME_39148	ath:AT3G03050	MAT,MSP,DD_18,DD18,bFFD,FFP,EMT,MAR
seq-rs4549-DF	jcf7190000009023	26553	24853	38043	-	PSME_40823	ath:AT4G10840	MWMT,EXT
seq-rs4552-DF	jcf7190000009023	27928	24853	38043	-	PSME_40823	ath:AT4G10840	SHM
seq-rs4599-DF	jcf7190000009085	162229	148419	207186	-	PSME_43842	ath:ArthMp070	TD
seq-rs4624-DF	jcf7190000009106	656294	606824	869046	-	PSME_50344	ath:ArthMp070	CMD
seq-rs4643-DF	jcf7190000009193	500884	498001	502307	+	PSME_36462	ath:AT4G10760	SHM,EXT
seq-rs4675-DF	jcf7190000009200	500264	499545	502018	+	PSME_51388	ath:AT1G06230	DD_0,DD_18,EMT
seq-rs4686-DF	jcf7190000009218	51166	49271	86889	+	PSME_49631	ath:AT3G54740	bFFD,EMT
seq-rs4722-DF	jcf7190000009269	214882	214671	382598	+	PSME_14917	ath:AT4G15020	SHM
seq-rs4773-DF	jcf7190000009391	139393	138994	140294	+	PSME_19934	ath:AT5G51780	PAS
seq-rs4777-DF	jcf7190000009407	54891	54146	55038	+	PSME_28758	ath:AT4G22530	CMI
seq-rs4784-DF	jcf7190000009427	745123	745079	748083	+	PSME_41960	ath:AT5G65420	SHM
seq-rs4793-DF	jcf7190000009440	469588	467597	470248	-	PSME_08454	ath:AT1G11290	MAT,DD5,DD18,FFP,DD1040
seq-rs4816-DF	jcf7190000009500	991551	991372	1000274	+	PSME_15834	ath:AT4G22830	EMT
seq-rs4836-DF	jcf7190000009528	54975	42725	55239	-	PSME_43758	ath:AT5G48385	SHM
seq-rs4835-DF	jcf7190000009528	54421	42725	55239	-	PSME_43758	ath:AT5G48385	MAP
seq-rs4839-DF	jcf7190000009528	193368	192561	197758	-	PSME_26878	ath:AT5G48385	FFP
seq-rs4864-DF	jcf7190000009575	707790	622979	802822	+	PSME_28062	ath:AT4G01800	MAP
seq-rs4867-DF	jcf7190000009587	242129	.	.	.	.		TD,DD_18,EMT
seq-rs4875-DF	jcf7190000009605	173806	164553	176026	-	PSME_50784	ath:AT5G46290	DD_18,bFFD,EMT,RH
seq-rs4909-DF	jcf7190000009636	381497	186785	451299	+	PSME_40364	ath:AT4G39420	DD_0
seq-rs4949-DF	jcf7190000009695	129545	128381	129715	-	PSME_03780	None	SHM
seq-rs5000-DF	jcf7190000009775	658012	.	.	.	.		MSP
seq-rs5081-DF	jcf7190000009961	370746	.	.	.	.		SHM
seq-rs5129-DF	jcf7190000010078	73101	73048	74055	+	PSME_05756	ath:AT4G08950	TD,DD_18,bFFD,eFFP,EMT,EXT,RH
seq-rs5149-DF	jcf7190000010106	238617	194010	238934	-	PSME_39992	ath:AT1G02020	DD_0
seq-rs5278-DF	jcf7190000010308	345116	344909	346353	-	PSME_41739	ath:AT3G02230	DD_0
seq-rs5324-DF	jcf7190000010347	304242	234262	304952	+	PSME_33396	ath:AT4G24630	DD_18,bFFD
seq-rs5340-DF	jcf7190000010359	517390	.	.	.	.		SHM
seq-rs5352-DF	jcf7190000010375	89536	.	.	.	.		DD_18,RH
seq-rs5358-DF	jcf7190000010376	720469	678785	722449	+	PSME_39011	ath:AT2G26280	MWMT,TD,eFFP,EXT
seq-rs5369-DF	jcf7190000010396	277956	258549	315444	+	PSME_11517	ath:AT3G48080	DD5,FFP,DD1040
seq-rs5373-DF	jcf7190000010409	1304584	.	.	.	.		DD5,NFFD,FFP,DD1040
seq-rs5383-DF	jcf7190000010441	313310	.	.	.	.		MAT,DD5,DD1040
seq-rs5397-DF	jcf7190000010461	394902	376380	396185	+	PSME_26620	ath:AT3G27260	DD_18,bFFD,RH
seq-rs5422-DF	jcf7190000010555	657814	641405	658099	+	PSME_21704	ath:AT1G32583	DD_0
seq-rs5464-DF	jcf7190000010611	439841	431774	440975	-	PSME_37359	ath:AT3G16770	MWMT,EXT
seq-rs5475-DF	jcf7190000010630	22973	.	.	.	.		TD,SHM,DD_0,DD_18,bFFD,eFFP,EMT,EXT,RH
seq-rs5525-DF	jcf7190000010735	312194	311627	362071	-	PSME_11002	ath:AT4G14950	DD_0
seq-rs5609-DF	jcf7190000010861	118981	118603	131445	-	PSME_27258	ath:AT4G21960	MCMT,TD,DD_0,DD_18,bFFD,eFFP,EMT,EXT,RH
seq-rs5638-DF	jcf7190000010893	607474	508862	607618	-	PSME_43823	ath:ArthMp070	bFFD
seq-rs5722-DF	jcf7190000011124	879374	.	.	.	.		MAT
seq-rs5747-DF	jcf7190000011159	279935	279090	280763	+	PSME_21240	ath:AT3G13890	TD,bFFD,eFFP,EMT,MAR
seq-rs5809-DF	jcf7190000011405	84877	83969	85038	+	PSME_24459	ath:AT3G60530	DD_18
seq-rs5898-DF	jcf7190000011634	68447	46773	88107	-	PSME_31900	ath:AT4G16660	DD_18
seq-rs5932-DF	jcf7190000011642	462555	459653	462820	+	PSME_48326	ath:AT1G28440	DD_0
seq-rs5946-DF	jcf7190000011647	243440	238046	243508	-	PSME_27291	ath:AT2G40550	MCMT,TD,DD_18,bFFD,EMT,RH
seq-rs6003-DF	jcf7190000011728	26250	25095	26765	-	PSME_09252	ath:AT4G29720	SHM
seq-rs6091-DF	jcf7190000011967	356314	355354	357582	-	PSME_04961	ath:AT1G11290	TD,bFFD,MAR
seq-rs6093-DF	jcf7190000011967	769511	768965	770977	-	PSME_46797	ath:AT5G66790	CMD
seq-rs6100-DF	jcf7190000011981	482374	480230	482512	+	PSME_40768	ath:AT1G80850	MWMT,eFFP,EXT,RH
seq-rs6207-DF	jcf7190000012177	152776	137539	178882	-	PSME_24126	ath:ArthMp070	SHM
seq-rs6292-DF	jcf7190000012349	731293	731024	805865	+	PSME_26965	ath:AT5G41150	MAT
seq-rs6309-DF	jcf7190000012366	264391	263799	268085	-	PSME_45444	ath:AT2G46750	MSP
seq-rs6326-DF	jcf7190000012450	240160	237889	240451	+	PSME_48403	ath:AT5G35770	PAS
seq-rs6351-DF	jcf7190000012478	646487	646136	646504	-	PSME_08354	ath:AT4G15800	CMD
seq-rs6405-DF	jcf7190000012567	539805	454194	611379	+	PSME_21849	ath:AT3G17450	DD1040
seq-rs6447-DF	jcf7190000012664	521612	521359	678868	+	PSME_48052	ath:AT3G17450	MAT
seq-rs6495-DF	jcf7190000012783	198444	159948	201122	+	PSME_30976	ath:AT2G26140	MWMT,MCMT,TD,SHM,DD_18,bFFD,eFFP,EMT,EXT,MAR,RH
seq-rs6503-DF	jcf7190000012794	695636	694759	696963	-	PSME_46801	ath:AT4G02750	TD,bFFD,EMT,EXT,RH
seq-rs6515-DF	jcf7190000012799	225343	225237	226271	+	PSME_03104	ath:AT1G07160	MAP
seq-rs6563-DF	jcf7190000012885	432460	428232	432555	-	PSME_42183	ath:AT5G64950	CMD
seq-rs6572-DF	jcf7190000012897	360649	.	.	.	.		MAT
seq-rs6584-DF	jcf7190000012937	802106	757047	802195	+	PSME_49563	ath:AT1G30810	MAP
seq-rs6594-DF	jcf7190000012973	247746	.	.	.	.		TD
seq-rs6648-DF	jcf7190000013080	644806	505042	645105	-	PSME_17309	ath:AT3G06650	DD_18
seq-rs6649-DF	jcf7190000013080	1219005	1216585	1221038	+	PSME_44576	ath:AT1G63490	MAT
seq-rs6677-DF	jcf7190000013089	607030	.	.	.	.		CMD,DD1040
seq-rs6673-DF	jcf7190000013089	606154	.	.	.	.		bFFD
seq-rs6753-DF	jcf7190000013179	878829	875338	878865	+	PSME_50277	ath:AT3G19920	MCMT,TD,DD_18,bFFD,eFFP,EMT,EXT,MAR,RH
seq-rs6756-DF	jcf7190000013191	465973	381331	529980	+	PSME_29915	ath:AT1G26850	SHM
seq-rs6754-DF	jcf7190000013191	157464	157436	196243	-	PSME_13780	ath:AT5G61140	DD5,FFP,DD1040
seq-rs6833-DF	jcf7190000013316	1302651	1302601	1304754	+	PSME_08198	ath:AT2G16500	SHM,eFFP,RH
seq-rs6843-DF	jcf7190000013321	577234	575891	582485	+	PSME_12611	ath:AT1G69550	DD1040
seq-rs6887-DF	jcf7190000013415	331727	329391	331775	+	PSME_48042	ath:AT1G25390	TD,SHM,DD_18,EMT,RH
seq-rs6894-DF	jcf7190000013424	929038	926372	929337	-	PSME_31324	ath:AT5G28650	DD_0
seq-rs6897-DF	jcf7190000013430	249884	248923	251958	-	PSME_32431	ath:AT5G54510	TD,SHM,DD_18,bFFD,eFFP,EMT,EXT,RH
seq-rs6924-DF	jcf7190000013465	380746	380645	382561	+	PSME_22075	ath:AT3G23330	MWMT,EXT
seq-rs6944-DF	jcf7190000013493	148359	19145	148399	-	PSME_44422	ath:ArthMp070	TD,bFFD,EMT,EXT,MAR
seq-rs6952-DF	jcf7190000013515	1087304	.	.	.	.		SHM
seq-rs6988-DF	jcf7190000013641	750985	750697	752902	+	PSME_10793	ath:AT1G07030	SHM
seq-rs7027-DF	jcf7190000013759	388027	385991	392795	-	PSME_33964	ath:AT4G32300	DD_0
seq-rs7035-DF	jcf7190000013780	2150339	2130149	2178958	+	PSME_50953	ath:ArthMp070	PAS
seq-rs7066-DF	jcf7190000013895	133423	131690	133851	-	PSME_22752	ath:AT3G50690	SHM
seq-rs7070-DF	jcf7190000013895	839763	.	.	.	.		DD_0
seq-rs7141-DF	jcf7190000014148	559031	522997	585567	-	PSME_11085	ath:ArthMp070	EXT
seq-rs7195-DF	jcf7190000014241	424679	216226	425453	-	PSME_49058	ath:AT4G15020	EXT
seq-rs7203-DF	jcf7190000014258	153876	152717	155791	+	PSME_48232	ath:AT4G13650	MCMT,TD,DD_18,bFFD,EMT,EXT,MAR
seq-rs7255-DF	jcf7190000014382	230627	225305	235791	-	PSME_27798	ath:AT2G07170	EXT
seq-rs7365-DF	jcf7190000014746	433635	426771	442648	+	PSME_36167	ath:AT5G09900	MAP
seq-rs7399-DF	jcf7190000014804	59696	57134	63498	+	PSME_46358	ath:AT2G28780	EXT
seq-rs7403-DF	jcf7190000014814	385940	186350	423398	-	PSME_19980	ath:AT3G13330	SHM
seq-rs7409-DF	jcf7190000014861	80017	79658	80229	+	PSME_46771	None	AHM,eFFP,EXT
seq-rs7435-DF	jcf7190000014914	383198	.	.	.	.		RH
seq-rs7436-DF	jcf7190000014919	682284	532387	805640	+	PSME_51203	ath:AT4G01800	MAP
seq-rs7454-DF	jcf7190000014954	113697	92753	114246	-	PSME_40937	ath:AT3G17450	PAS
seq-rs7464-DF	jcf7190000014959	939929	938419	939966	-	PSME_06189	ath:AT4G01037	MCMT,TD,DD_18,bFFD,EMT,RH
seq-rs7499-DF	jcf7190000015062	24556	23886	28403	-	PSME_24252	ath:AT1G68150	FFP
seq-rs7506-DF	jcf7190000015065	840111	.	.	.	.		MWMT
seq-rs7535-DF	jcf7190000015117	485713	482205	485761	+	PSME_38124	ath:AT5G15180	RH
seq-rs7555-DF	jcf7190000015217	768034	767513	769450	+	PSME_03741	ath:AT1G16030	SHM
seq-rs7602-DF	jcf7190000015395	269667	268433	272361	-	PSME_41219	ath:AT4G23840	FFP
seq-rs7631-DF	jcf7190000015406	991218	.	.	.	.		MCMT,TD,DD_0,DD_18,bFFD,EMT,MAR
seq-rs7660-DF	jcf7190000015464	176579	175746	182831	+	PSME_34903	ath:AT3G49590	MWMT,TD,SHM,DD_18,bFFD,eFFP,EMT,EXT,RH
seq-rs7684-DF	jcf7190000015530	255529	254594	256024	+	PSME_31186	ath:AT3G07350	SHM
seq-rs7757-DF	jcf7190000015647	93740	93434	95202	+	PSME_10448	ath:AT5G17640	AHM
seq-rs7765-DF	jcf7190000015649	533734	532421	589723	+	PSME_50429	ath:AT1G64190	MAP
seq-rs7826-DF	jcf7190000015736	908290	906773	908575	+	PSME_04108	ath:AT3G12580	MAT
seq-rs7840-DF	jcf7190000015758	681723	.	.	.	.		DD18
seq-rs7857-DF	jcf7190000015798	328211	212237	342052	-	PSME_50626	ath:ArthMp070	MCMT,TD,DD_18,DD18,bFFD,eFFP,EMT,MAR,RH
seq-rs7884-DF	jcf7190000015894	518633	498593	520265	+	PSME_38746	ath:AT4G12570	MWMT,TD,eFFP,EXT
seq-rs7921-DF	jcf7190000016034	558795	558189	559799	-	PSME_18108	ath:AT1G69560	SHM
seq-rs7930-DF	jcf7190000016083	422317	422026	431500	-	PSME_17752	ath:AT2G02061	MAT,DD5,DD1040
seq-rs7968-DF	jcf7190000016154	1044761	1043230	1047254	-	PSME_22839	ath:AT2G39510	SHM
seq-rs8021-DF	jcf7190000016270	570150	.	.	.	.		MCMT,TD,DD_18,bFFD,EMT
seq-rs8023-DF	jcf7190000016272	98728	98583	102797	-	PSME_12402	ath:AT1G69360	MAP
seq-rs8042-DF	jcf7190000016309	319352	220588	319509	-	PSME_14437	ath:AT1G72340	DD_0
seq-rs8050-DF	jcf7190000016331	279810	278337	281030	-	PSME_30339	ath:AT3G57430	DD5,DD1040
seq-rs8072-DF	jcf7190000016382	51808	51597	53218	+	PSME_35972	ath:AT5G09810	DD18
seq-rs8074-DF	jcf7190000016382	52007	51597	53218	+	PSME_35972	ath:AT5G09810	RH
seq-rs8116-DF	jcf7190000016479	707935	.	.	.	.		CMD
seq-rs8187-DF	jcf7190000016648	72401	72272	74239	+	PSME_05303	ath:AT3G53810	DD_18,bFFD,EMT
seq-rs8188-DF	jcf7190000016648	72672	72272	74239	+	PSME_05303	ath:AT3G53810	MAT
seq-rs8189-DF	jcf7190000016648	72681	72272	74239	+	PSME_05303	ath:AT3G53810	DD5,CMD,DD1040
seq-rs8203-DF	jcf7190000016684	402853	330909	555156	-	PSME_49500	ath:AT3G03380	DD_18
seq-rs8239-DF	jcf7190000016762	491628	446989	492667	+	PSME_30199	ath:ArthMp070	MAP
seq-rs8252-DF	jcf7190000016808	628019	562677	632209	-	PSME_49453	ath:AT2G35330	MCMT,TD,SHM,DD_18,bFFD,eFFP,EMT,EXT,RH
seq-rs8326-DF	jcf7190000016971	177684	176617	178146	+	PSME_06958	ath:AT2G36780	CMD
seq-rs8348-DF	jcf7190000017031	220180	218934	220562	-	PSME_02897	ath:AT1G26760	MAT
seq-rs8386-DF	jcf7190000017074	186200	.	.	.	.		MAT
seq-rs8421-DF	jcf7190000017161	129917	.	.	.	.		PAS
seq-rs8508-DF	jcf7190000017325	569562	349471	570858	+	PSME_44923	ath:AT5G54440	TD,SHM,EXT
seq-rs8561-DF	jcf7190000017497	464276	464051	465640	+	PSME_05829	ath:AT4G25835	MWMT,TD,SHM,bFFD,eFFP,EMT,EXT,MAR,RH
seq-rs8571-DF	jcf7190000017497	621453	620491	622627	+	PSME_28074	ath:AT5G57480	MAT
seq-rs8602-DF	jcf7190000017579	65275	64776	65297	-	PSME_09703	ath:AT1G22900	MSP,SHM
seq-rs8619-DF	jcf7190000017633	959673	955040	989518	+	PSME_48641	ath:AT3G17450	RH
seq-rs8641-DF	jcf7190000017709	143464	143306	190800	+	PSME_50354	ath:ArthMp075	DD_0
seq-rs8647-DF	jcf7190000017723	547379	547203	596945	+	PSME_27895	ath:AT4G15020	DD_18,bFFD,EMT
seq-rs8659-DF	jcf7190000017746	95069	23568	95571	+	PSME_16683	ath:ArthMp070	SHM
seq-rs8664-DF	jcf7190000017760	13180	12759	91740	+	PSME_49836	ath:ArthMp075	DD5
seq-rs8672-DF	jcf7190000017774	374541	.	.	.	.		SHM
seq-rs8711-DF	jcf7190000017905	278746	246168	299420	-	PSME_17883	ath:AT1G79740	MAT
seq-rs8748-DF	jcf7190000017981	81008	79597	82688	-	PSME_17806	ath:AT1G27200	MAT,DD18
seq-rs8765-DF	jcf7190000018050	1086670	.	.	.	.		TD,bFFD,eFFP,EMT,MAR,RH
seq-rs8777-DF	jcf7190000018073	259919	258647	260120	-	PSME_14385	ath:AT5G06730	DD_0
seq-rs8775-DF	jcf7190000018073	258803	258647	260120	-	PSME_14385	ath:AT5G06730	MAP
seq-rs8782-DF	jcf7190000018082	73421	73092	75446	-	PSME_19912	ath:AT4G38620	SHM
seq-rs8794-DF	jcf7190000018149	46600	45138	47144	-	PSME_03744	ath:AT1G72470	TD,DD_18,bFFD,EMT
seq-rs8810-DF	jcf7190000018203	21058	20650	94994	-	PSME_45300	ath:ArthMp070	bFFD
seq-rs8828-DF	jcf7190000018236	489807	489215	490122	+	PSME_35742	ath:AT2G30860	bFFD,eFFP,EXT
seq-rs8870-DF	jcf7190000018381	155346	91123	155413	-	PSME_47800	ath:AT5G50400	MWMT,TD,SHM,DD_18,bFFD,eFFP,EMT,EXT,RH
seq-rs8932-DF	jcf7190000018472	23669	22113	24247	-	PSME_39156	ath:AT1G12570	MAT,FFP
seq-rs8933-DF	jcf7190000018472	23780	22113	24247	-	PSME_39156	ath:AT1G12570	SHM,DD_0
seq-rs8970-DF	jcf7190000018579	281768	264919	283121	-	PSME_47190	ath:AT5G25880	DD_18
seq-rs9097-DF	jcf7190000018896	92559	92276	124089	+	PSME_51276	ath:AT1G69550	bFFD,MAR
seq-rs9111-DF	jcf7190000018925	316443	316086	320818	+	PSME_45497	ath:AT1G05460	DD_0,DD_18,EMT
seq-rs9109-DF	jcf7190000018925	260770	.	.	.	.		bFFD
seq-rs9181-DF	jcf7190000019039	62471	.	.	.	.		EXT
seq-rs9203-DF	jcf7190000019093	496386	458249	496855	+	PSME_37401	ath:AT3G07100	TD,MAR
seq-rs9229-DF	jcf7190000019160	117302	116646	118508	+	PSME_07661	ath:AT5G48380	EXT
seq-rs9289-DF	jcf7190000019248	34661	.	.	.	.		AHM
seq-rs9327-DF	jcf7190000019289	814226	711742	814243	+	PSME_34878	ath:AT3G25440	DD1040
seq-rs9364-DF	jcf7190000019433	472773	472518	474551	+	PSME_40971	ath:AT1G18390	DD_0
seq-rs9406-DF	jcf7190000019602	68783	.	.	.	.		MWMT,TD,SHM,eFFP,EXT,RH
seq-rs9420-DF	jcf7190000019636	87644	85993	88889	+	PSME_32291	ath:AT2G46760	DD18,FFP
seq-rs9419-DF	jcf7190000019636	87586	85993	88889	+	PSME_32291	ath:AT2G46760	DD_0
seq-rs9471-DF	jcf7190000019704	386848	.	.	.	.		TD,EMT
seq-rs9474-DF	jcf7190000019708	167550	167023	197940	-	PSME_49709	ath:AT1G62640	TD,SHM,DD_18,bFFD,eFFP,EMT,EXT
seq-rs9504-DF	jcf7190000019779	482016	480849	504393	-	PSME_48424	ath:AT3G17450	bFFD
seq-rs9544-DF	jcf7190000019911	115597	.	.	.	.		TD,DD_18,bFFD,EMT,RH
seq-rs9575-DF	jcf7190000020039	427484	412953	427610	+	PSME_49754	ath:AT2G46800	SHM,bFFD
seq-rs9600-DF	jcf7190000020077	221834	213557	222151	-	PSME_14889	ath:AT3G24590	MWMT
seq-rs9599-DF	jcf7190000020077	221573	213557	222151	-	PSME_14889	ath:AT3G24590	MSP
seq-rs9624-DF	jcf7190000020109	106919	.	.	.	.		SHM
seq-rs9677-DF	jcf7190000020213	352904	.	.	.	.		MWMT,TD,eFFP,EXT,RH
seq-rs9723-DF	jcf7190000020322	382208	381264	384000	-	PSME_13150	ath:AT2G27610	DD_18
seq-rs9757-DF	jcf7190000020401	177219	176051	179913	-	PSME_31515	ath:AT1G11545	TD,DD_18,bFFD,EMT
seq-rs9782-DF	jcf7190000020441	1693918	1693867	1706873	+	PSME_44081	ath:AT1G31710	MWMT,TD,eFFP,EXT,RH
seq-rs9872-DF	jcf7190000020706	657442	655763	659923	-	PSME_28806	ath:AT2G36660	SHM
seq-rs9885-DF	jcf7190000020756	116697	115188	120992	-	PSME_45922	ath:AT1G79000	SHM
seq-rs9894-DF	jcf7190000020784	129402	94863	142100	-	PSME_21915	ath:AT1G24120	RH
seq-rs9948-DF	jcf7190000020920	195143	194976	210337	+	PSME_28065	ath:AT1G13900	DD_0
seq-rs10044-DF	jcf7190000021144	396260	.	.	.	.		TD,DD_18,bFFD,EMT,EXT
seq-rs10045-DF	jcf7190000021144	396340	.	.	.	.		TD
seq-rs10046-DF	jcf7190000021144	396529	.	.	.	.		SHM
seq-rs10080-DF	jcf7190000021242	203358	.	.	.	.		MWMT
seq-rs10115-DF	jcf7190000021376	318783	317599	320438	+	PSME_10190	ath:AT3G26400	DD_0
seq-rs10181-DF	jcf7190000021568	811115	810598	822841	+	PSME_51042	ath:AT5G09760	DD_18,bFFD,EMT
seq-rs10188-DF	jcf7190000021570	173276	171947	173563	+	PSME_28242	ath:AT1G68320	FFP
seq-rs10192-DF	jcf7190000021578	540942	528323	581225	+	PSME_42034	ath:ArthMp070	MCMT,TD,SHM,DD_0,DD_18,bFFD,eFFP,EMT,EXT
seq-rs10210-DF	jcf7190000021651	633090	632937	633393	+	PSME_36352	None	eFFP
seq-rs10218-DF	jcf7190000021718	608726	605623	612978	+	PSME_28946	ath:AT4G24890	EMT
seq-rs10221-DF	jcf7190000021718	639533	638649	643224	+	PSME_15897	ath:AT2G01760	MWMT
seq-rs10236-DF	jcf7190000021723	92026	.	.	.	.		MWMT,MCMT,TD,AHM,SHM,DD_18,bFFD,eFFP,EMT,EXT,MAR,RH
seq-rs10328-DF	jcf7190000022044	362002	361359	364003	-	PSME_21472	ath:AT2G36970	MWMT
seq-rs10340-DF	jcf7190000022101	646580	643680	647788	-	PSME_46181	ath:AT3G20840	MAT,DD5,DD18,FFP,DD1040
seq-rs10370-DF	jcf7190000022212	9431	.	.	.	.		MCMT,SHM,DD_18,bFFD,EMT,MAR
seq-rs10449-DF	jcf7190000022391	524387	.	.	.	.		MAT
seq-rs10467-DF	jcf7190000022468	899000	866613	901618	+	PSME_47405	ath:AT1G28120	MWMT
seq-rs10533-DF	jcf7190000022735	45251	45072	46565	+	PSME_09537	ath:AT1G47056	DD18,FFP
seq-rs10645-DF	jcf7190000023081	986588	986574	991844	+	PSME_47666	ath:AT5G16710	RH
seq-rs10651-DF	jcf7190000023088	88613	.	.	.	.		MAT
seq-rs10668-DF	jcf7190000023119	75092	.	.	.	.		SHM
seq-rs10665-DF	jcf7190000023119	72589	.	.	.	.		TD,bFFD,EMT
seq-rs10705-DF	jcf7190000023201	502430	425895	727410	-	PSME_50252	ath:AT3G22220	CMI
seq-rs10725-DF	jcf7190000023295	137681	91103	151259	-	PSME_49991	ath:AT4G38760	bFFD
seq-rs10798-DF	jcf7190000023507	445476	440431	446101	-	PSME_34614	ath:AT1G77700	DD18
seq-rs10900-DF	jcf7190000023807	500998	348878	568073	+	PSME_20955	ath:AT4G15020	MCMT,TD,DD_18,bFFD,EMT,MAR,RH
seq-rs10937-DF	jcf7190000023894	580321	488082	722514	+	PSME_46939	ath:AT4G15020	FFP
seq-rs10999-DF	jcf7190000024005	316920	316307	317636	+	PSME_23103	ath:AT5G60890	MWMT,eFFP,EXT
seq-rs11035-DF	jcf7190000024109	357997	355968	373212	+	PSME_26589	ath:AT5G57090	DD_0
seq-rs11041-DF	jcf7190000024121	551576	500008	690468	+	PSME_46361	ath:AT1G27980	MAT
seq-rs11062-DF	jcf7190000024195	110508	.	.	.	.		DD_18,bFFD
seq-rs11071-DF	jcf7190000024197	21478	12932	21680	+	PSME_31466	ath:AT5G24530	MWMT,SHM,EXT
seq-rs11116-DF	jcf7190000024342	336258	335696	337498	+	PSME_05367	ath:AT5G09620	TD,MSP,DD_18,bFFD,eFFP,EMT,EXT,RH
seq-rs11195-DF	jcf7190000024415	850666	.	.	.	.		TD,eFFP,EMT,EXT,MAR,RH
seq-rs11208-DF	jcf7190000024426	267241	214734	267898	-	PSME_49668	ath:AT3G03980	TD,EXT
seq-rs11214-DF	jcf7190000024426	276868	.	.	.	.		DD_18
seq-rs11240-DF	jcf7190000024436	180620	174011	180896	+	PSME_25178	ath:AT2G40540	DD_18,bFFD,EMT,MAR
seq-rs11238-DF	jcf7190000024436	180356	174011	180896	+	PSME_25178	ath:AT2G40540	TD,eFFP,EXT,RH
seq-rs11306-DF	jcf7190000024599	110672	.	.	.	.		MAT
seq-rs11377-DF	jcf7190000024800	809592	809451	810673	+	PSME_27731	ath:AT2G13600	MWMT,TD,eFFP,EMT,EXT,RH
seq-rs11395-DF	jcf7190000024808	118445	118191	119091	+	PSME_22947	ath:AT3G23440	PAS
seq-rs11415-DF	jcf7190000024846	40301	40053	45359	+	PSME_28752	ath:AT5G66360	TD,bFFD,EMT
seq-rs11458-DF	jcf7190000024943	2082570	.	.	.	.		MCMT,TD,SHM,DD_18,bFFD,EMT,EXT
seq-rs11474-DF	jcf7190000025024	388090	.	.	.	.		SHM
seq-rs11539-DF	jcf7190000025248	417296	416801	451986	-	PSME_50933	ath:AT1G79640	DD_0
seq-rs11550-DF	jcf7190000025261	794820	793704	796595	+	PSME_32399	ath:AT5G40390	DD_0
seq-rs11546-DF	jcf7190000025261	794129	793704	796595	+	PSME_32399	ath:AT5G40390	TD,eFFP,EMT,EXT
seq-rs11590-DF	jcf7190000025398	166502	166256	280814	-	PSME_10699	ath:AT2G38770	SHM
seq-rs11591-DF	jcf7190000025398	166616	166256	280814	-	PSME_10699	ath:AT2G38770	MWMT,MCMT,TD,DD_0,DD_18,bFFD,eFFP,EMT,EXT
seq-rs11600-DF	jcf7190000025411	411975	391761	435228	+	PSME_34721	ath:AT4G27600	SHM
seq-rs11597-DF	jcf7190000025411	145145	140315	145469	-	PSME_35277	ath:AT3G63460	SHM
seq-rs11624-DF	jcf7190000025488	775412	774969	819440	+	PSME_15259	ath:AT4G15020	MAP
seq-rs11648-DF	jcf7190000025539	114906	61985	127435	-	PSME_15654	ath:ArthMp070	DD_18,bFFD
seq-rs11662-DF	jcf7190000025567	342818	342436	344910	-	PSME_31128	ath:AT1G51405	SHM
seq-rs11675-DF	jcf7190000025604	105179	104448	107747	-	PSME_22478	ath:AT5G17540	MCMT,TD,SHM,DD_0,DD_18,bFFD,eFFP,EMT,EXT,MAR,RH
seq-rs11683-DF	jcf7190000025608	443026	442084	449384	+	PSME_20284	ath:AT4G13650	DD_18,bFFD,EMT
seq-rs11766-DF	jcf7190000025803	22013	.	.	.	.		TD,EMT,EXT
seq-rs11824-DF	jcf7190000025945	712788	.	.	.	.		MSP
seq-rs11849-DF	jcf7190000026032	37566	35935	38363	-	PSME_29519	ath:AT1G11580	DD_18,bFFD,EMT
seq-rs11862-DF	jcf7190000026042	256911	247473	257434	-	PSME_12870	ath:AT5G62390	SHM
seq-rs11884-DF	jcf7190000026080	341920	.	.	.	.		PAS
seq-rs11885-DF	jcf7190000026080	341949	.	.	.	.		MAP
seq-rs11889-DF	jcf7190000026080	890776	889479	986459	-	PSME_44944	ath:AT3G17450	SHM,EXT
seq-rs11949-DF	jcf7190000026221	395348	395256	396046	+	PSME_43699	None	MAT,DD_0
seq-rs11995-DF	jcf7190000026378	143498	43091	180774	-	PSME_28203	ath:AT3G43920	TD,DD_0,DD_18,bFFD,eFFP,EMT,EXT,MAR,RH
seq-rs12107-DF	jcf7190000026721	399221	399086	400771	+	PSME_09176	ath:AT5G21040	bFFD,EMT
seq-rs12125-DF	jcf7190000026755	145119	142895	147276	-	PSME_31641	ath:AT3G52980	MWMT,SHM
seq-rs12153-DF	jcf7190000026874	627841	626161	628278	+	PSME_43150	ath:AT1G29280	MWMT
seq-rs12154-DF	jcf7190000026875	41475	.	.	.	.		DD_0,DD_18,EMT
seq-rs12162-DF	jcf7190000026944	267295	.	.	.	.		DD_0
seq-rs12210-DF	jcf7190000027052	1898086	1895824	1900955	+	PSME_28111	ath:AT4G25610	RH
seq-rs12212-DF	jcf7190000027052	1899277	1895824	1900955	+	PSME_28111	ath:AT4G25610	DD_0,DD_18
seq-rs12264-DF	jcf7190000027185	253933	252431	254755	+	PSME_09632	ath:AT4G18750	EXT,RH
seq-rs12281-DF	jcf7190000027216	15082	13227	35022	-	PSME_16313	ath:AT1G75330	PAS
seq-rs12283-DF	jcf7190000027253	215154	215108	230992	-	PSME_11437	ath:ArthMp075	MAT
seq-rs12289-DF	jcf7190000027278	175982	175859	214637	-	PSME_32915	ath:AT2G25220	SHM,PAS
seq-rs12363-DF	jcf7190000027512	163123	.	.	.	.		DD5,DD1040
seq-rs12378-DF	jcf7190000027535	127773	126461	128075	-	PSME_19644	ath:AT2G28080	PAS
seq-rs12429-DF	jcf7190000027652	366479	365011	366699	-	PSME_34208	None	DD18
seq-rs12434-DF	jcf7190000027679	313396	312590	313960	-	PSME_36396	ath:AT4G29260	MWMT,TD,AHM,SHM,eFFP,EXT,RH
seq-rs12446-DF	jcf7190000027688	735457	.	.	.	.		MWMT,TD,SHM,DD_18,bFFD,eFFP,EMT,EXT,RH
seq-rs12449-DF	jcf7190000027695	58216	57064	65492	-	PSME_25760	None	DD18
seq-rs12481-DF	jcf7190000027784	6582	6172	7008	+	PSME_02734	ath:AT5G36970	SHM
seq-rs12500-DF	jcf7190000027846	59222	57256	60153	-	PSME_34521	ath:AT3G54450	TD,DD_18,EMT
seq-rs12522-DF	jcf7190000027903	450848	450714	453863	-	PSME_25611	ath:AT1G70740	CMD
seq-rs12537-DF	jcf7190000027915	18542	.	.	.	.		DD_0
seq-rs12548-DF	jcf7190000027928	654285	603139	667715	+	PSME_43532	ath:AT5G51070	RH
seq-rs12562-DF	jcf7190000027957	629265	627975	631952	+	PSME_19923	ath:AT1G30440	eFFP
seq-rs12567-DF	jcf7190000027990	21095	20915	23761	-	PSME_45754	ath:AT4G33170	TD,eFFP,EXT
seq-rs12586-DF	jcf7190000028043	499473	498900	501003	+	PSME_35376	ath:AT1G13190	TD,SHM,EXT
seq-rs12620-DF	jcf7190000028111	511750	507934	518505	+	PSME_44319	ath:AT5G49160	SHM
seq-rs12669-DF	jcf7190000028222	761619	740863	789580	-	PSME_16849	ath:AT4G18140	MCMT,TD,DD_18,bFFD,EMT,MAR,RH
seq-rs12726-DF	jcf7190000028399	70367	70063	70799	+	PSME_32727	None	MWMT,SHM,EXT
seq-rs12730-DF	jcf7190000028410	199875	44598	252624	-	PSME_27069	ath:ArthMp070	FFP
seq-rs12740-DF	jcf7190000028438	12222	9835	12620	-	PSME_45732	ath:AT3G06210	MSP
seq-rs12796-DF	jcf7190000028604	361068	360932	364746	-	PSME_47056	ath:AT4G33300	MWMT,TD,bFFD,eFFP,EMT,EXT,MAR,RH
seq-rs12817-DF	jcf7190000028634	73135	.	.	.	.		MWMT,SHM
seq-rs12823-DF	jcf7190000028648	1065664	1065376	1067077	+	PSME_12798	ath:AT4G25000	MWMT,TD,eFFP,EXT,RH
seq-rs12829-DF	jcf7190000028650	114642	80571	191616	+	PSME_15005	ath:AT3G23940	MAT,DD18
seq-rs12858-DF	jcf7190000028722	391556	389116	393856	+	PSME_26257	ath:AT3G13460	DD_18,bFFD,EMT
seq-rs12871-DF	jcf7190000028756	261327	.	.	.	.		MWMT,TD,MAP,DD_18,bFFD,eFFP,EMT,EXT,MAR,RH
seq-rs12887-DF	jcf7190000028834	143030	142270	147029	+	PSME_28510	ath:AT4G02750	CMD
seq-rs12961-DF	jcf7190000029075	169095	37683	169473	+	PSME_26369	ath:AT2G45540	TD,EMT
seq-rs13015-DF	jcf7190000029246	67778	.	.	.	.		CMD
seq-rs13037-DF	jcf7190000029313	115569	112321	115670	+	PSME_34222	ath:AT1G64390	MCMT,DD_18,bFFD,EMT
seq-rs13200-DF	jcf7190000029863	273279	.	.	.	.		DD_18
seq-rs13214-DF	jcf7190000029935	339437	328107	339514	-	PSME_21961	ath:AT1G02970	SHM
seq-rs13260-DF	jcf7190000030016	42837	42769	46880	+	PSME_42505	ath:AT2G47330	DD_18
seq-rs13301-DF	jcf7190000030160	116847	115745	121837	-	PSME_22078	ath:AT3G03130	MAP
seq-rs13303-DF	jcf7190000030160	117085	115745	121837	-	PSME_22078	ath:AT3G03130	TD,SHM,DD_18,EMT,RH
seq-rs13306-DF	jcf7190000030160	118939	115745	121837	-	PSME_22078	ath:AT3G03130	MWMT,SHM
seq-rs13360-DF	jcf7190000030276	143838	5937	173602	-	PSME_37474	ath:ArthMp070	TD,SHM,DD_18,bFFD,EMT
seq-rs13365-DF	jcf7190000030286	628185	606284	659900	-	PSME_32390	ath:ArthMp070	DD_0
seq-rs13369-DF	jcf7190000030292	288868	286343	289195	+	PSME_27944	ath:AT5G53370	bFFD
seq-rs13373-DF	jcf7190000030316	24517	21395	24565	-	PSME_35652	ath:AT5G08380	CMD
seq-rs13375-DF	jcf7190000030317	157401	156244	157911	+	PSME_04844	ath:AT2G38560	MWMT,TD,eFFP,EXT,RH
seq-rs13426-DF	jcf7190000030399	1030484	982383	1087342	+	PSME_49138	ath:AT3G17450	FFP
seq-rs13457-DF	jcf7190000030550	384522	384125	385487	-	PSME_45953	ath:AT5G65790	MAP
seq-rs13530-DF	jcf7190000030766	127296	.	.	.	.		MAT,DD5,FFP,DD1040
seq-rs13551-DF	jcf7190000030860	279727	279495	281382	+	PSME_46507	ath:AT2G42040	MWMT,MAP,EXT
seq-rs13660-DF	jcf7190000031160	974937	905806	975627	+	PSME_26914	ath:AT4G15020	SHM
seq-rs13692-DF	jcf7190000031231	846572	813245	849076	-	PSME_44498	ath:AT3G22220	SHM
seq-rs13803-DF	jcf7190000031574	667942	666615	668534	+	PSME_08091	ath:AT1G13260	DD_0,DD_18
seq-rs13805-DF	jcf7190000031574	668186	666615	668534	+	PSME_08091	ath:AT1G13260	TD
seq-rs13807-DF	jcf7190000031574	668493	666615	668534	+	PSME_08091	ath:AT1G13260	NFFD
seq-rs13870-DF	jcf7190000031829	169251	168408	171611	+	PSME_48785	ath:AT4G13650	MWMT,EXT
seq-rs13877-DF	jcf7190000031833	46869	.	.	.	.		DD_18
seq-rs13910-DF	jcf7190000031965	106616	106295	107939	+	PSME_15926	ath:AT1G22340	MAP,SHM
seq-rs13929-DF	jcf7190000032018	73653	23681	75238	-	PSME_50813	ath:AT5G24490	SHM
seq-rs13938-DF	jcf7190000032061	199167	.	.	.	.		SHM
seq-rs14005-DF	jcf7190000032240	306146	304956	307395	+	PSME_48866	ath:AT2G13600	SHM
seq-rs14012-DF	jcf7190000032262	20840	20648	21161	-	PSME_16965	ath:AT1G01490	RH
seq-rs14036-DF	jcf7190000032279	129016	128203	129549	-	PSME_00662	ath:AT1G03230	SHM
seq-rs14031-DF	jcf7190000032279	128473	128203	129549	-	PSME_00662	ath:AT1G03230	MSP
seq-rs14059-DF	jcf7190000032296	8265	7329	9467	-	PSME_00690	ath:AT3G10340	TD,EXT
seq-rs14128-DF	jcf7190000032424	322437	.	.	.	.		DD_0
seq-rs14129-DF	jcf7190000032435	289669	288709	291441	-	PSME_34254	ath:AT5G07050	DD_18
seq-rs14146-DF	jcf7190000032515	274984	274059	275095	-	PSME_44946	ath:AT5G42610	FFP
seq-rs14196-DF	jcf7190000032699	202886	.	.	.	.		bFFD
seq-rs14286-DF	jcf7190000033072	159089	157754	180860	-	PSME_21352	ath:AT5G05100	SHM
seq-rs14312-DF	jcf7190000033133	812063	.	.	.	.		SHM
seq-rs14306-DF	jcf7190000033133	273696	.	.	.	.		TD,SHM,DD_0
seq-rs14309-DF	jcf7190000033133	811691	774147	811979	-	PSME_49773	ath:AT1G47710	MWMT,MCMT,TD,AHM,SHM,DD_18,bFFD,eFFP,EMT,EXT,MAR,RH
seq-rs14316-DF	jcf7190000033146	39976	18395	78786	+	PSME_30304	ath:ArthMp070	DD_0
seq-rs14401-DF	jcf7190000033443	213848	212547	214408	+	PSME_39492	ath:AT5G47750	SHM
seq-rs14455-DF	jcf7190000033557	358718	.	.	.	.		SHM
seq-rs14520-DF	jcf7190000033762	9266	6449	9370	+	PSME_33533	ath:AT1G08510	MAP
seq-rs14580-DF	jcf7190000034049	216911	216686	219300	+	PSME_49399	ath:AT3G24660	MAP
seq-rs14588-DF	jcf7190000034095	14477	9885	14581	-	PSME_46725	None	SHM
seq-rs14616-DF	jcf7190000034212	653160	650665	653338	-	PSME_12633	None	DD18
seq-rs14630-DF	jcf7190000034249	339902	287834	453353	+	PSME_14421	ath:AT1G79740	TD,EMT
seq-rs14671-DF	jcf7190000034341	360936	359882	363136	-	PSME_12337	ath:AT2G26560	DD1040
seq-rs14680-DF	jcf7190000034358	211497	.	.	.	.		MSP
seq-rs14707-DF	jcf7190000034480	195670	156074	393967	-	PSME_49493	ath:AT2G20790	MAT
seq-rs14712-DF	jcf7190000034490	312915	310574	313183	-	PSME_07844	ath:AT5G16860	MWMT,EXT
seq-rs14709-DF	jcf7190000034490	311932	310574	313183	-	PSME_07844	ath:AT5G16860	MCMT,TD,DD_18,bFFD,EMT,MAR
seq-rs14710-DF	jcf7190000034490	312314	310574	313183	-	PSME_07844	ath:AT5G16860	RH
seq-rs14723-DF	jcf7190000034540	54865	53524	55111	+	PSME_47050	ath:AT5G05340	MWMT,TD,eFFP,EXT,RH
seq-rs14780-DF	jcf7190000034674	283045	230130	315602	-	PSME_25185	ath:AT5G24690	MCMT,TD,DD_18,bFFD,EMT,EXT,RH
seq-rs14815-DF	jcf7190000034740	261910	260552	262855	+	PSME_03216	ath:AT3G09650	bFFD
seq-rs14896-DF	jcf7190000034918	710865	651551	725090	-	PSME_50136	ath:AT3G17450	MAT
seq-rs15002-DF	jcf7190000035300	415305	414224	417006	-	PSME_27579	ath:AT5G05390	MAT
seq-rs15049-DF	jcf7190000035446	911465	909924	911882	+	PSME_27785	ath:AT5G41590	AHM
seq-rs15085-DF	jcf7190000035535	377326	377198	381096	+	PSME_17336	None	DD_0
seq-rs15081-DF	jcf7190000035535	78182	77127	78368	-	PSME_45113	None	bFFD
seq-rs15082-DF	jcf7190000035535	157793	157733	158896	-	PSME_28396	ath:AT1G65730	MWMT,AHM,SHM,DD_18,bFFD,eFFP,EXT,RH
seq-rs15083-DF	jcf7190000035535	158664	157733	158896	-	PSME_28396	None	MAR
seq-rs15124-DF	jcf7190000035703	272808	.	.	.	.		MAP,bFFD
seq-rs15161-DF	jcf7190000035897	135598	131584	282234	+	PSME_40348	ath:AT3G17450	EMT
seq-rs15181-DF	jcf7190000035931	718038	716573	718539	+	PSME_42761	ath:AT2G06050	EXT
seq-rs15191-DF	jcf7190000035972	36305	34379	36482	+	PSME_32850	ath:AT2G23790	FFP
seq-rs15206-DF	jcf7190000036040	20757	20638	21532	-	PSME_25837	ath:AT1G71050	SHM
seq-rs15203-DF	jcf7190000036040	20665	20638	21532	-	PSME_25837	ath:AT1G71050	MWMT,SHM
seq-rs15220-DF	jcf7190000036075	488305	487759	504769	+	PSME_40210	ath:ArthMp070	PAS
seq-rs15248-DF	jcf7190000036085	22437	.	.	.	.		CMD
seq-rs15286-DF	jcf7190000036154	105798	.	.	.	.		MWMT,SHM,eFFP,EXT
seq-rs15288-DF	jcf7190000036160	308723	.	.	.	.		DD_0
seq-rs15329-DF	jcf7190000036244	79612	77766	80414	-	PSME_29330	ath:AT1G11290	CMD
seq-rs15332-DF	jcf7190000036244	80278	77766	80414	-	PSME_29330	ath:AT4G18750	MAP
seq-rs15335-DF	jcf7190000036244	130588	130387	132399	+	PSME_48271	ath:AT4G18750	DD5,FFP,DD1040
seq-rs15358-DF	jcf7190000036362	186565	186473	189375	+	PSME_16669	ath:AT2G36870	AHM
seq-rs15387-DF	jcf7190000036454	842757	841261	844086	-	PSME_01422	ath:AT4G27220	SHM
seq-rs15388-DF	jcf7190000036454	843562	841261	844086	-	PSME_01422	ath:AT4G27220	MWMT,TD,bFFD,eFFP,EMT,EXT,MAR
seq-rs15392-DF	jcf7190000036457	81339	81217	82151	+	PSME_21550	ath:AT1G80160	TD,MAR
seq-rs15429-DF	jcf7190000036561	335553	.	.	.	.		MAT,DD5,DD18
seq-rs15440-DF	jcf7190000036587	18089	16172	18592	-	PSME_08276	ath:AT1G16480	MAP
seq-rs15558-DF	jcf7190000036943	433478	381393	433574	-	PSME_19676	ath:AT4G26870	MAP
seq-rs15593-DF	jcf7190000037043	222495	136911	344762	-	PSME_12287	ath:AT4G15020	SHM
seq-rs15632-DF	jcf7190000037178	508130	504388	508553	+	PSME_31022	ath:AT5G46610	SHM
seq-rs15646-DF	jcf7190000037198	65511	64648	72100	-	PSME_38327	ath:AT2G07690	DD5
seq-rs15688-DF	jcf7190000037394	77849	.	.	.	.		FFP
seq-rs15721-DF	jcf7190000037479	322141	.	.	.	.		MWMT,TD,SHM,eFFP,EXT,RH
seq-rs15737-DF	jcf7190000037585	491307	489976	541755	-	PSME_20690	ath:ArthMp070	DD_0,DD_18
seq-rs15801-DF	jcf7190000037847	394936	123777	395099	+	PSME_43783	ath:AT3G17450	DD5,CMD,DD1040
seq-rs15822-DF	jcf7190000037934	546000	.	.	.	.		MCMT,TD,SHM,DD_18,bFFD,eFFP,EMT,EXT,MAR,RH
seq-rs15881-DF	jcf7190000038073	108434	.	.	.	.		DD5,DD18,FFP,DD1040
seq-rs15899-DF	jcf7190000038129	250146	.	.	.	.		MCMT,TD,DD_0,DD_18,EMT,MAR
seq-rs15905-DF	jcf7190000038161	6912	5635	7026	-	PSME_09769	ath:AT1G15000	SHM
seq-rs15957-DF	jcf7190000038360	464406	.	.	.	.		SHM
seq-rs15978-DF	jcf7190000038410	335216	301009	389505	-	PSME_22863	ath:AT3G17450	DD_0,DD_18,bFFD
seq-rs15971-DF	jcf7190000038410	42901	42849	92120	+	PSME_15815	ath:AT4G15020	SHM
seq-rs16020-DF	jcf7190000038452	590652	584766	590706	-	PSME_36566	ath:AT4G39860	MAP
seq-rs16032-DF	jcf7190000038473	75875	75830	76747	-	PSME_01160	ath:AT1G09070	RH
seq-rs16044-DF	jcf7190000038488	136517	.	.	.	.		MWMT,TD,SHM,eFFP,EXT,MAR
seq-rs16041-DF	jcf7190000038488	19063	.	.	.	.		MWMT,SHM
seq-rs16062-DF	jcf7190000038545	177735	.	.	.	.		MWMT,MCMT,TD,SHM,DD_18,bFFD,eFFP,EMT,EXT,MAR,RH
seq-rs16074-DF	jcf7190000038633	69765	69636	72268	-	PSME_27847	ath:AT1G70520	bFFD
seq-rs16101-DF	jcf7190000038743	134424	74485	322321	-	PSME_50215	ath:AT4G15020	SHM
seq-rs16123-DF	jcf7190000038801	239092	.	.	.	.		MWMT,TD,AHM,DD_0,DD_18,bFFD,eFFP,EMT,EXT,MAR,RH
seq-rs16142-DF	jcf7190000038849	79085	78746	82353	-	PSME_41227	ath:AT1G75560	MAT
seq-rs16198-DF	jcf7190000039081	166447	161586	168701	+	PSME_31505	ath:AT3G54650	MAT
seq-rs16211-DF	jcf7190000039135	113119	111985	113362	+	PSME_29504	ath:AT4G28390	MWMT,TD,bFFD,eFFP,EMT,EXT,MAR,RH
seq-rs16222-DF	jcf7190000039185	389060	388453	389158	-	PSME_46941	ath:AT2G29590	MSP
seq-rs16234-DF	jcf7190000039213	139824	.	.	.	.		SHM
seq-rs16235-DF	jcf7190000039213	140362	.	.	.	.		MWMT,MCMT,TD,DD_18,bFFD,eFFP,EMT,EXT,MAR,RH
seq-rs16265-DF	jcf7190000039285	33720	31878	35760	-	PSME_42409	ath:AT1G17840	MAP
seq-rs16353-DF	jcf7190000039411	16175	12216	17372	-	PSME_20117	ath:AT2G01950	SHM
seq-rs16512-DF	jcf7190000039966	249497	248418	271099	+	PSME_34448	ath:AT2G21150	MWMT
seq-rs16812-DF	jcf7190000040836	561587	545971	586293	+	PSME_33279	ath:ArthMp070	SHM,bFFD
seq-rs16824-DF	jcf7190000040853	3142669	3142267	3144594	+	PSME_06156	ath:AT4G02750	MWMT,MCMT,TD,SHM,DD_18,bFFD,eFFP,EMT,EXT,MAR,RH
seq-rs16848-DF	jcf7190000041005	262419	258918	263117	-	PSME_26487	ath:AT4G00960	RH
seq-rs17724-DF	jcf7190000044332	381365	.	.	.	.		MWMT
seq-rs17952-DF	jcf7190000045308	172551	4281	217061	+	PSME_39640	ath:AT3G22220	bFFD
seq-rs18468-DF	jcf7190000047608	234495	233467	235249	-	PSME_29171	ath:AT4G37580	PAS
seq-rs18492-DF	jcf7190000047650	306206	304381	306244	+	PSME_31097	ath:AT2G31550	SHM
seq-rs18600-DF	jcf7190000048130	83209	81940	84052	+	PSME_46354	ath:AT4G26830	FFP
seq-rs19560-DF	jcf7190000052501	205266	.	.	.	.		MWMT,DD_0,EXT,RH
seq-rs19632-DF	jcf7190000052904	191372	67382	218628	+	PSME_41971	ath:AT3G17450	DD18
seq-rs19992-DF	jcf7190000054633	27584	24925	29629	+	PSME_49724	None	MAP
seq-rs20208-DF	jcf7190000055775	224371	.	.	.	.		DD_0
seq-rs20268-DF	jcf7190000056115	30456	29825	127840	-	PSME_50964	ath:AT1G01280	DD5,DD1040
seq-rs20292-DF	jcf7190000056211	66206	64891	67122	+	PSME_47898	ath:AT1G63910	DD5,DD1040
seq-rs20640-DF	jcf7190000057875	206024	189390	242719	-	PSME_50960	ath:ArthMp070	DD_18,bFFD
seq-rs20880-DF	jcf7190000059278	251060	.	.	.	.		MAP
seq-rs20892-DF	jcf7190000059364	42864	35466	43201	+	PSME_22960	ath:ArthCp014	SHM
seq-rs20928-DF	jcf7190000059644	124812	.	.	.	.		TD,SHM,DD_18,bFFD,eFFP,EMT,EXT,RH
seq-rs20976-DF	jcf7190000059856	1180800	1179415	1212268	-	PSME_50798	ath:AT1G12820	DD_0
seq-rs21132-DF	jcf7190000060571	24483	23883	24778	-	PSME_41768	ath:AT1G28330	MAT,DD18
seq-rs21576-DF	jcf7190000063249	314136	312907	314170	+	PSME_41365	ath:AT4G22880	bFFD
seq-rs21744-DF	jcf7190000064092	202765	199201	202953	-	PSME_38809	ath:AT4G13650	SHM
seq-rs21828-DF	jcf7190000064442	91681	.	.	.	.		MWMT,TD,AHM,SHM,DD_18,bFFD,eFFP,EMT,EXT,RH
seq-rs22356-DF	jcf7190000068221	273894	273202	275501	+	PSME_28650	ath:AT2G34830	MCMT,TD,DD_0,DD_18,bFFD,EMT,RH
seq-rs22548-DF	jcf7190000069498	85773	85641	87162	-	PSME_21885	ath:AT5G19730	PAS
seq-rs22848-DF	jcf7190000071139	43101	41694	43230	+	PSME_25676	ath:AT2G36970	SHM
seq-rs23100-DF	jcf7190000072731	102939	.	.	.	.		SHM
seq-rs23220-DF	jcf7190000073334	38872	38566	41901	+	PSME_23612	ath:AT3G53570	TD,DD_18,bFFD,EMT
seq-rs23424-DF	jcf7190000075010	37210	34437	37382	-	PSME_01836	ath:AT4G11610	MWMT,TD,AHM,eFFP,EXT,RH
seq-rs23532-DF	jcf7190000075785	115200	115081	117217	+	PSME_32985	ath:AT5G04770	CMD
seq-rs24024-DF	jcf7190000079203	129832	77322	131875	-	PSME_49149	ath:AT3G27930	DD_18
seq-rs24300-DF	jcf7190000081327	462153	366657	632565	+	PSME_26913	ath:AT3G17450	DD1040
seq-rs24564-DF	jcf7190000083926	698944	698738	700170	+	PSME_20381	ath:AT4G13830	CMD
seq-rs24672-DF	jcf7190000084895	156775	154898	157138	+	PSME_28593	ath:AT1G50010	DD_18
seq-rs25260-DF	jcf7190000091231	53784	53575	56277	+	PSME_14827	ath:AT1G11290	SHM
seq-rs25404-DF	jcf7190000092912	92000	91805	93283	-	PSME_03031	ath:AT4G20360	AHM
seq-rs25584-DF	jcf7190000094520	248491	246304	248541	+	PSME_50135	ath:AT1G80820	MAT,DD5,FFP,DD1040
seq-rs25692-DF	jcf7190000096510	194507	193842	194729	+	PSME_02167	ath:AT5G23940	MWMT,TD,eFFP,EMT,EXT,MAR
seq-rs25776-DF	jcf7190000097807	209022	159891	255432	+	PSME_39792	ath:AT1G13180	DD_0
seq-rs25920-DF	jcf7190000099779	6894	.	.	.	.		MAT
seq-rs26400-DF	jcf7190000105520	57488	56996	58714	+	PSME_14869	ath:AT2G19330	SHM,EXT
seq-rs26628-DF	jcf7190000109092	49322	48491	50374	-	PSME_08468	ath:AT1G72470	DD_0
seq-rs27132-DF	jcf7190000115955	96326	95190	96482	+	PSME_07878	ath:AT4G18700	EXT
seq-rs27444-DF	jcf7190000122138	16468	15595	21827	-	PSME_31155	ath:AT5G53390	MAP
seq-rs27492-DF	jcf7190000123008	187614	185530	189574	+	PSME_50251	ath:AT1G27170	PAS
seq-rs27636-DF	jcf7190000126851	38372	37830	127918	-	PSME_26172	ath:AT3G17450	MAP
seq-rs27696-DF	jcf7190000128688	174940	131316	279652	-	PSME_51076	ath:AT1G79740	MWMT,TD,bFFD,EXT,MAR
seq-rs27924-DF	jcf7190000133561	218336	140880	221339	+	PSME_13267	ath:AT5G27030	MWMT,TD,SHM,bFFD,eFFP,EMT,EXT,RH
seq-rs28908-DF	jcf7190000170857	171531	152324	171958	-	PSME_42252	None	MAP
